# Environmental feedback drives oxidative stress response heterogeneity in bacterial populations

**DOI:** 10.1101/2022.09.02.506373

**Authors:** Divya Choudhary, Valentine Lagage, Kevin Foster, Stephan Uphoff

## Abstract

Induction of phenotypic heterogeneity is a ubiquitous consequence of bacterial stress responses. It is commonly postulated that isogenic cells exploit stochastic molecular fluctuations to generate phenotypic heterogeneity as a population survival strategy (termed bet-hedging). However, it is also possible that each cell attempts to maximise its own chances of survival. In that case, the apparent heterogeneity could either be caused by inevitable molecular noise or by underlying deterministic mechanisms which have escaped observation. Here, we investigated the sources and consequences of gene expression heterogeneity in the response of *Escherichia coli* cells to hydrogen peroxide (H_2_O_2_) stress. A machine-learning model accurately predicted the variable responses of individual cells growing in structured populations, indicating that the phenotypic heterogeneity has a deterministic origin. The model further showed that spatio-temporal dynamics in H_2_O_2_ concentration were dictated by the H_2_O_2_ scavenging capacity and morphology of cells in the local environment. Hence, oxidative stress response fluctuations were in fact the result of a precise and rapid feedback between each cell and its immediate environment. Although single cells optimise their individual responses, the formation of short-range H_2_O_2_ gradients by their scavenging activities increases stress tolerance at the population level and leads to spatial variation in mutation rates.
