## Supplementary movies and tables for "Environmental feedback drives oxidative stress response heterogeneity in bacterial populations": RFC_error.csv

	Experimental value	Predicted value
0	100	100
1	62.5	62
2	100	100
3	50	50
4	100	88
5	87.5	88
6	50	88
7	75	62
8	100	100
9	75	75
10	62.5	62
11	75	75
12	87.5	100
13	100	100
14	87.5	88
15	100	100
16	87.5	88
17	100	100
18	62.5	62
19	100	75
20	75	75
21	87.5	50
22	87.5	88
23	62.5	75
24	62.5	62
25	100	100
26	75	75
27	50	50
28	87.5	88
29	50	88
30	75	75
31	100	100
32	50	100
33	62.5	62
34	50	50
35	75	75
36	75	75
37	100	100
38	75	75
39	100	62
40	100	100
41	75	75
42	62.5	62
43	50	50
44	100	100
45	75	75
46	100	100
47	100	100
48	75	75
49	62.5	62
50	62.5	62
51	75	75
52	50	50
53	75	75
54	62.5	75
55	87.5	100
56	75	100
57	100	100
58	87.5	88
59	62.5	62
60	62.5	62
61	62.5	62
62	50	50
63	50	100
64	75	75
65	100	100
66	75	75
67	100	100
68	87.5	100
69	100	100
70	87.5	88
71	100	100
72	100	100
73	100	100
74	62.5	75
75	100	100
76	100	100
77	75	75
78	62.5	62
79	100	100
80	50	50
81	100	100
82	62.5	62
83	62.5	62
84	62.5	62
85	50	88
86	62.5	75
87	100	100
88	100	100
89	100	100
90	87.5	100
91	62.5	62
92	100	100
93	100	100
94	62.5	62
95	100	100
96	100	100
97	50	100
98	50	50
99	100	100
100	50	50
101	100	100
102	75	75
103	100	62
104	87.5	100
105	100	100
106	75	75
107	100	100
108	100	100
109	100	100
110	100	100
111	62.5	62
112	100	100
113	75	75
114	50	50
115	50	100
116	100	100
117	100	100
118	100	100
119	62.5	62
120	100	100
121	87.5	88
122	100	100
123	75	75
124	100	100
125	100	75
126	87.5	100
127	75	75
128	87.5	100
129	87.5	88
130	100	100
131	100	100
132	50	50
133	75	62
134	75	75
135	75	75
136	75	75
137	50	100
138	87.5	88
139	87.5	88
140	100	100
141	100	100
142	100	100
143	75	75
144	87.5	88
145	100	100
146	87.5	100
147	75	75
148	62.5	62
149	62.5	62
150	50	50
151	100	100
152	75	75
153	100	100
154	100	100
155	62.5	62
156	50	50
157	100	100
158	87.5	88
159	75	75
160	87.5	88
161	100	100
162	75	75
163	100	100
164	100	100
165	100	100
166	75	75
167	100	100
168	75	75
169	100	100
170	62.5	75
171	100	100
172	100	100
173	100	100
174	75	75
175	100	100
176	75	75
177	62.5	62
178	100	100
179	75	62
180	100	100
181	75	75
182	75	75
183	100	100
184	75	75
185	62.5	75
186	100	100
187	75	75
188	62.5	62
189	100	100
190	100	100
191	100	62
192	62.5	62
193	50	50
194	50	50
195	50	50
196	75	75
197	50	50
198	50	50
199	100	100
200	100	100
201	100	100
202	100	100
203	75	75
204	100	100
205	100	100
206	100	100
207	100	100
208	75	75
209	100	100
210	100	100
211	100	100
212	87.5	100
213	100	100
214	75	75
215	75	75
216	50	50
217	75	75
218	100	100
219	100	100
220	87.5	88
221	87.5	88
222	100	100
223	87.5	62
224	87.5	88
225	100	100
226	100	100
227	62.5	62
228	75	75
229	87.5	88
230	100	100
231	75	75
232	75	75
233	75	100
234	62.5	62
235	87.5	88
236	75	75
237	87.5	88
238	50	50
239	75	75
240	87.5	88
241	62.5	62
242	50	50
243	75	75
244	87.5	100
245	62.5	62
246	50	50
247	75	75
248	100	100
249	100	100
250	50	50
251	100	100
252	62.5	62
253	87.5	88
254	75	75
255	87.5	88
256	87.5	88
257	87.5	88
258	50	50
259	75	75
260	100	100
261	100	100
262	75	62
263	62.5	62
264	100	100
265	75	75
266	62.5	100
267	87.5	75
268	100	88
269	100	100
270	62.5	75
271	75	100
272	75	75
273	75	75
274	100	100
275	100	100
276	100	100
277	50	100
278	75	75
279	75	75
280	75	62
281	87.5	88
282	87.5	88
283	75	100
284	50	50
285	100	100
286	62.5	62
287	50	50
288	87.5	100
289	100	50
290	87.5	88
291	62.5	62
292	62.5	62
293	100	75
294	87.5	100
295	75	75
296	100	100
297	100	100
298	100	100
299	100	100
300	87.5	100
301	75	62
302	62.5	75
303	100	100
304	62.5	75
305	75	75
306	50	88
307	100	100
308	100	100
309	100	100
310	50	50
311	100	100
312	75	75
313	75	75
314	62.5	62
315	62.5	62
316	75	75
317	100	100
318	100	100
319	87.5	88
320	100	100
321	100	100
322	75	75
323	100	100
324	100	100
325	100	100
326	62.5	62
327	75	75
328	75	62
329	62.5	62
330	100	100
331	100	100
332	75	75
333	50	50
334	50	50
335	87.5	88
336	100	100
337	100	100
338	62.5	62
339	75	75
340	87.5	75
341	100	100
342	50	50
343	75	75
344	87.5	88
345	100	100
346	75	75
347	100	100
348	50	50
349	50	50
350	100	100
351	50	50
352	100	100
353	100	100
354	100	88
355	75	75
356	100	100
357	100	100
358	50	50
359	87.5	88
360	100	50
361	100	100
362	75	75
363	50	62
364	87.5	100
365	100	100
366	50	50
367	62.5	62
368	100	100
369	100	100
370	87.5	88
371	100	100
372	87.5	88
373	100	100
374	100	100
375	100	100
376	100	100
377	50	50
378	50	50
379	100	100
380	50	50
381	50	50
382	75	75
383	100	75
384	100	100
385	100	100
386	100	100
387	75	75
388	100	100
389	100	100
390	75	75
391	75	75
392	50	50
393	75	75
394	100	100
395	75	75
396	50	50
397	100	100
398	62.5	62
399	100	100
400	50	50
401	100	100
402	75	75
403	75	75
404	50	100
405	50	50
406	87.5	75
407	75	75
408	87.5	88
409	50	100
410	100	100
411	75	75
412	100	100
413	75	75
414	100	100
415	100	100
416	75	62
417	50	50
418	100	100
419	75	75
420	75	75
421	100	88
422	50	50
423	87.5	88
424	100	100
425	100	100
426	62.5	62
427	100	100
428	62.5	62
429	87.5	100
430	100	100
431	100	100
432	62.5	62
433	62.5	62
434	75	75
435	100	100
436	75	62
437	50	50
438	75	75
439	100	100
440	50	50
441	75	100
442	100	100
443	50	50
444	75	75
445	75	75
446	100	100
447	75	100
448	75	75
449	100	100
450	50	100
451	50	50
452	75	75
453	75	100
454	100	100
455	50	50
456	50	50
457	75	88
458	100	62
459	75	75
460	75	100
461	100	100
462	100	100
463	100	100
464	62.5	62
465	100	75
466	87.5	88
467	100	100
468	75	62
469	62.5	62
470	50	50
471	75	100
472	62.5	75
473	100	100
474	75	75
475	75	100
476	100	100
477	50	50
478	100	100
479	50	50
480	75	62
481	75	75
482	100	100
483	100	100
484	75	75
485	100	100
486	62.5	75
487	100	62
488	50	100
489	100	100
490	100	100
491	100	100
492	87.5	88
493	100	100
494	100	100
495	100	100
496	100	100
497	100	100
498	100	100
499	87.5	88
500	62.5	62
501	100	100
502	75	75
503	50	50
504	75	75
505	100	100
506	100	100
507	100	100
508	62.5	62
509	75	75
510	75	75
511	50	50
512	50	50
513	62.5	62
514	50	50
515	75	75
516	75	62
517	50	50
518	75	62
519	87.5	88
520	75	62
521	100	100
522	87.5	88
523	87.5	88
524	100	100
525	75	75
526	62.5	62
527	62.5	75
528	87.5	88
529	100	100
530	100	88
531	87.5	88
532	50	100
533	75	75
534	100	100
535	100	100
536	100	100
537	62.5	75
538	75	75
539	100	75
540	75	100
541	75	100
542	100	75
543	75	75
544	100	100
545	87.5	88
546	50	88
547	87.5	88
548	87.5	100
549	100	100
550	87.5	88
551	62.5	75
552	75	75
553	75	75
554	75	75
555	100	100
556	62.5	62
557	87.5	100
558	75	75
559	75	75
560	100	100
561	62.5	62
562	87.5	100
563	75	75
564	100	100
565	75	75
566	100	100
567	87.5	100
568	100	75
569	75	75
570	75	100
571	100	100
572	100	100
573	50	50
574	50	50
575	100	100
576	100	100
577	75	75
578	100	100
579	50	100
580	100	62
581	75	75
582	75	75
583	100	100
584	100	100
585	75	62
586	87.5	88
587	87.5	88
588	75	75
589	50	50
590	100	100
591	87.5	88
592	100	100
593	87.5	100
594	75	75
595	100	100
596	100	100
597	100	100
598	87.5	88
599	75	75
600	100	88
601	100	100
602	87.5	88
603	62.5	62
604	75	75
605	100	100
606	87.5	100
607	50	50
608	100	100
609	100	100
610	87.5	88
611	75	75
612	100	100
613	62.5	75
614	62.5	62
615	100	100
616	100	100
617	100	100
618	50	75
619	100	100
620	100	100
621	100	100
622	87.5	88
623	100	100
624	100	100
625	100	100
626	100	100
627	87.5	100
628	62.5	62
629	75	75
630	100	100
631	100	100
632	75	75
633	100	100
634	75	75
635	50	50
636	100	100
637	75	62
638	62.5	62
639	100	100
640	100	100
641	75	75
642	75	75
643	87.5	88
644	87.5	88
645	50	50
646	100	100
647	100	100
648	100	100
649	75	75
650	75	75
651	100	100
652	100	100
653	50	50
654	62.5	62
655	50	88
656	100	100
657	62.5	62
658	100	100
659	100	100
660	50	50
661	100	100
662	100	100
663	62.5	75
664	100	100
665	75	75
666	75	75
667	100	100
668	75	75
669	50	50
670	75	62
671	62.5	62
672	75	75
673	50	50
674	62.5	62
675	87.5	88
676	87.5	88
677	75	75
678	87.5	88
679	100	100
680	87.5	75
681	100	100
682	75	75
683	50	50
684	50	50
685	100	100
686	75	75
687	100	100
688	100	100
689	87.5	88
690	100	100
691	75	75
692	87.5	100
693	100	100
694	100	100
695	50	50
696	75	75
697	100	100
698	87.5	100
699	100	100
700	100	75
701	87.5	50
702	50	50
703	100	100
704	87.5	75
705	87.5	88
706	50	100
707	100	88
708	100	100
709	100	100
710	100	100
711	75	75
712	100	100
713	87.5	75
714	50	50
715	100	100
716	87.5	50
717	100	100
718	75	75
719	100	100
720	75	75
721	100	50
722	100	100
723	100	100
724	75	62
725	62.5	62
726	100	100
727	87.5	88
728	75	62
729	75	75
730	100	100
731	100	100
732	100	100
733	100	100
734	100	100
735	100	100
736	75	75
737	62.5	75
738	100	100
739	75	100
740	75	100
741	50	50
742	100	88
743	100	100
744	75	75
745	100	100
746	62.5	62
747	87.5	88
748	75	75
749	62.5	62
750	75	75
751	62.5	62
752	87.5	100
753	75	75
754	100	100
755	87.5	88
756	100	100
757	100	100
758	75	75
759	62.5	62
760	50	50
761	50	50
762	87.5	50
763	75	75
764	62.5	62
765	100	75
766	62.5	75
767	100	100
768	75	62
769	62.5	62
770	75	75
771	62.5	62
772	100	100
773	62.5	75
774	50	50
775	50	50
776	100	100
777	100	100
778	87.5	88
779	100	100
780	87.5	100
781	50	100
782	100	100
783	100	100
784	62.5	62
785	87.5	88
786	87.5	88
787	100	100
788	50	50
789	100	100
790	100	100
