## Supplementary movies and tables for "Environmental feedback drives oxidative stress response heterogeneity in bacterial populations": RFC_featureList.csv

	impotrances	feature	Environment=1; Phenotype =0
0	0.049531898	bl_max_ut	1
1	0.045902275	ba_max_ut	1
2	0.034025995	bl_median_ut	1
3	0.032218041	ba_max_t	1
4	0.031334828	bl_mean_ut	1
5	0.028982661	e_mean_t	0
6	0.025274642	ba_median_ut	1
7	0.024708899	ba_mean_ut	1
8	0.020046289	sabyvact_median_ut	0
9	0.018879749	sabyvact_mean_ut	0
10	0.018495572	ba_median_t	1
11	0.018351731	bl_range_ut	1
12	0.017825026	ba_mean_t	1
13	0.016768655	bsabyvact_max_ut	1
14	0.015119281	se_kurt_ut	0
15	0.014773749	bsabyvact_range_ut	1
16	0.013958188	sabyvact_min_ut	0
17	0.013907574	b_max_ut	1
18	0.013178187	b_mean_ut	1
19	0.013075737	l_mean_t	0
20	0.012851068	e_median_t	0
21	0.011522804	ba_range_ut	1
22	0.011291438	l_max_t	0
23	0.011083319	bl_max_t	1
24	0.009747846	bl_min_ut	1
25	0.009273736	se_skew_ut	0
26	0.009003101	e_max_t	0
27	0.008792443	l_range_ut	0
28	0.008561915	se_mean_ut	0
29	0.008543826	bl_median_t	1
30	0.008496457	bl_mean_t	1
31	0.008269158	l_median_t	0
32	0.008073981	a_mean_t	0
33	0.008035561	sabyvact_mean_t	0
34	0.007903041	bsabyvact_mean_ut	1
35	0.007442689	bsabyvact_median_ut	1
36	0.007361737	bsabyvact_max_t	1
37	0.007332634	ba_min_ut	1
38	0.007230679	l_mean_ut	0
39	0.006951921	a_max_t	0
40	0.006951057	sabyvact_median_t	0
41	0.006800092	l_max_ut	0
42	0.006774816	b_mean_t	1
43	0.006689926	l_range_t	0
44	0.006460105	ba_min_t	1
45	0.006207876	l_median_ut	0
46	0.006128379	e_range_ut	0
47	0.006057592	se_median_t	0
48	0.006047184	ba_range_t	1
49	0.005983864	sabyvact_min_t	0
50	0.005954104	se_kurt_t	0
51	0.005950944	bsabyvact_min_ut	1
52	0.005803231	e_range_t	0
53	0.005801834	se_skew_t	0
54	0.005800748	sabyvact_max_ut	0
55	0.005697925	b_range_ut	1
56	0.005681926	bsabyvact_mean_t	1
57	0.005451692	bsabyvact_median_t	1
58	0.005367802	bl_range_t	1
59	0.005329732	sabyvact_range_ut	0
60	0.005216158	l_min_t	0
61	0.005118133	bl_min_t	1
62	0.005050713	l_kurt_ut	0
63	0.004901587	e_mean_ut	0
64	0.004731053	e_min_ut	0
65	0.004604304	bsabyvact_min_t	1
66	0.004550718	bsabyvact_range_t	1
67	0.004452063	e_max_ut	0
68	0.004411261	a_median_t	0
69	0.004384201	l_skew_ut	0
70	0.004337572	se_mean_t	0
71	0.004209266	a_mean_ut	0
72	0.004123245	e_min_t	0
73	0.004063272	a_skew_ut	0
74	0.004040666	sabyvact_range_t	0
75	0.004021167	se_max_ut	0
76	0.003941546	se_range_t	0
77	0.003915724	a_range_t	0
78	0.00391434	a_kurt_ut	0
79	0.003914145	sabyvact_max_t	0
80	0.003910722	se_range_ut	0
81	0.003881006	a_range_ut	0
82	0.003773712	l_min_ut	0
83	0.003764829	bl_skew_ut	1
84	0.003681124	a_min_ut	0
85	0.003672622	ba_skew_ut	1
86	0.00365542	ba_kurt_ut	1
87	0.003628387	l_skew_t	0
88	0.00360407	e_median_ut	0
89	0.003567872	b_max_t	1
90	0.003564157	sabyvact_skew_ut	0
91	0.003551234	se_max_t	0
92	0.003543648	a_median_ut	0
93	0.003537328	e_kurt_ut	0
94	0.00344968	bsabyvact_kurt_ut	1
95	0.003434601	b_kurt_ut	1
96	0.003433741	l_kurt_t	0
97	0.003416413	sabyvact_kurt_ut	0
98	0.003388703	ba_skew_t	1
99	0.003385324	se_min_ut	0
100	0.003379237	bl_kurt_ut	1
101	0.003359109	a_kurt_t	0
102	0.00330078	se_min_t	0
103	0.003295462	bl_skew_t	1
104	0.003290961	sabyvact_skew_t	0
105	0.00328871	e_skew_t	0
106	0.003281193	a_skew_t	0
107	0.003265987	bsabyvact_skew_ut	1
108	0.003254319	a_min_t	0
109	0.003197849	a_max_ut	0
110	0.003179343	b_skew_ut	1
111	0.00314317	bsabyvact_kurt_t	1
112	0.003140859	b_kurt_t	1
113	0.003119285	sabyvact_kurt_t	0
114	0.003110616	b_median_ut	1
115	0.003099245	bl_kurt_t	1
116	0.003070582	ba_kurt_t	1
117	0.003051141	b_skew_t	1
118	0.002994598	e_skew_ut	0
119	0.002993047	e_kurt_t	0
120	0.002907809	bsabyvact_skew_t	1
121	0.002805187	se_median_ut	0
122	0.001806265	b_median_t	1
123	0.0014745	b_min_ut	1
124	0.001254011	b_range_t	1
125	0.001121845	b_min_t	1
