## Supplementary movies and tables for "Environmental feedback drives oxidative stress response heterogeneity in bacterial populations": RFR_error.csv

	Experimental value	Predicted value	error
0	470.9682927	487.0261378	-16.05784509
1	366.3414634	324.8395298	41.50193366
2	180.9375	272.693079	-91.75557903
3	349.0803571	244.2450077	104.8353494
4	319.0104167	309.7639415	9.246475157
5	245.7928571	352.8040242	-107.011167
6	213.865	314.3889545	-100.5239545
7	104.2879518	137.8712722	-33.58332044
8	612.0829268	712.0331309	-99.95020406
9	190.1797619	141.9267729	48.25298905
10	272.6804878	274.1376119	-1.457124118
11	244.378	221.988094	22.38990598
12	229.125	225.8257176	3.299282437
13	176.7190476	264.0877894	-87.36874181
14	275.8214286	197.9834989	77.83792967
15	239.2673469	240.3163576	-1.049010655
16	365.9257143	312.3952706	53.53044368
17	416.55	317.9447043	98.60529569
18	125.2553191	306.4215073	-181.1661882
19	381.6660714	286.7620856	94.90398579
20	259.1073171	372.5576531	-113.450336
21	806.4361702	586.9668205	219.4693498
22	417.0025	322.1246981	94.87780189
23	321.352	348.1992081	-26.84720814
24	202.8530612	274.5817477	-71.72868645
25	223.9642857	353.8924812	-129.9281955
26	603.1073171	408.2532322	194.8540849
27	255.136	322.421756	-67.28575604
28	949.9410256	620.7124845	329.2285412
29	423.6487805	316.9198599	106.7289206
30	384.5275	279.1782894	105.3492106
31	192.4952941	159.5750305	32.92026365
32	242.9183673	237.8141675	5.104199889
33	229.2160714	241.4692806	-12.25320916
34	279.6851064	340.1224665	-60.43736011
35	351.8975	315.1150689	36.78243106
36	158.1571429	228.257783	-70.1006401
37	241.1339286	307.6528316	-66.51890305
38	444.3025	377.8682297	66.43427031
39	254.8020408	246.8320647	7.96997608
40	266.6214286	290.1510178	-23.52958925
41	305.2885714	246.1196099	59.16896155
42	419.2232143	221.0798632	198.1433511
43	221.1228571	390.0396493	-168.9167922
44	272.8609756	286.7763792	-13.91540357
45	361.4265306	318.7860146	42.64051603
46	231.4225	279.4925916	-48.07009156
47	340.786	333.8981021	6.887897919
48	334.0464286	354.0681838	-20.02175523
49	223.2860465	351.9523648	-128.6663182
50	256.2755102	280.7583064	-24.48279624
51	323.4482143	249.8983572	73.54985707
52	134.4	200.0459762	-65.64597617
53	250.2209302	343.793465	-93.57253472
54	246.2594595	372.0999405	-125.840481
55	1895.478	946.2655714	949.2124286
56	184.04	234.1241943	-50.08419426
57	285.9654545	236.2932324	49.67222212
58	142.4982143	236.808464	-94.31024967
59	254.6511628	233.1110757	21.54008707
60	243.5061224	259.3642601	-15.85813763
61	347.3475	237.7203276	109.6271724
62	284.1145455	282.7442496	1.370295834
63	292.6326087	272.7959526	19.83665614
64	203.4355556	260.3401734	-56.90461783
65	485.8265306	334.6805014	151.1460292
66	281.2040816	246.0950493	35.10903233
67	166.1939759	144.1056319	22.08834405
68	411.5525	353.9643529	57.58814713
69	926.3367347	539.6001393	386.7365953
70	308.0163265	238.4730089	69.54331767
71	288.9853659	277.803174	11.18219181
72	206.1918367	340.388521	-134.1966842
73	123.9839286	186.7521323	-62.76820375
74	151.9166667	194.9355211	-43.0188544
75	297.5	280.7401754	16.75982461
76	203.9962963	220.7862978	-16.79000154
77	248.0465116	415.0771804	-167.0306688
78	162.0081081	233.5843742	-71.57626613
79	491.4341463	325.3203934	166.1137529
80	214.3489796	278.0409373	-63.69195774
81	305.4756757	315.7832583	-10.3075826
82	458.88	448.4929808	10.38701917
83	210.3090909	242.6920897	-32.38299877
84	340.3875	304.4895746	35.8979254
85	428.125	433.3666173	-5.241617254
86	87.03928571	197.0924627	-110.053177
87	288.6851064	259.4292277	29.25587866
88	279.362	248.8069813	30.55501871
89	482.2512195	375.4637221	106.7874975
90	333.3854167	292.5393833	40.84603341
91	183.1891892	317.8998352	-134.710646
92	193.806	225.7891533	-31.98315333
93	454.2205128	303.5846943	150.6358185
94	343.4714286	452.3242901	-108.8528615
95	396.0684211	358.2999689	37.76845219
96	152.0069767	237.555112	-85.54813524
97	225.2388235	197.2257199	28.01310367
98	233.8540541	237.3763168	-3.522262795
99	362.3270833	313.6737981	48.65328527
100	370.9026316	439.9647269	-69.06209529
101	313.524	297.03733	16.48667005
102	342.39	325.0789368	17.3110632
103	312.6906977	383.8552304	-71.16453277
104	255.6090909	351.8463779	-96.23728702
105	363.8902439	304.1139241	59.77631977
106	329.8317073	302.5645171	27.26719025
107	349.7705882	265.2525117	84.51807656
108	134.5102564	227.2497476	-92.73949116
109	255.5987654	268.4576401	-12.85887463
110	176.5759036	158.0298926	18.54601106
111	281.2583333	338.786095	-57.5277617
112	221.582	240.6675759	-19.08557594
113	169.0116279	262.8235248	-93.81189694
114	208.4925	297.9810766	-89.48857657
115	225.2761905	239.1886763	-13.91248578
116	661.6204082	475.7066411	185.9137671
117	300.0305556	309.4476386	-9.417083033
118	178.0853659	241.9199645	-63.83459863
119	157.398	216.1139002	-58.71590016
120	229.086	292.1011823	-63.01518226
121	494.1825	349.1265215	145.0559785
122	199.0138889	621.5352057	-422.5213168
123	339.2095238	415.8753291	-76.66580532
124	122.9837209	220.158879	-97.17515809
125	298.5297297	201.2751832	97.25454655
126	366.3487805	316.162374	50.18640648
127	289.4666667	322.1726014	-32.7059347
128	177.4162791	230.4929425	-53.07666338
129	328.4436364	227.4652414	100.978395
130	186.5083333	289.5107588	-103.0024255
131	159.9294118	227.9691918	-68.03978002
132	563.84	357.6759902	206.1640098
133	240.8465116	215.9443903	24.90212132
134	161.272973	252.0730914	-90.80011842
135	128.122093	209.9888655	-81.86677247
136	229.3837209	274.3722051	-44.98848422
137	436.7707317	322.7436925	114.0270392
138	219.0265306	270.2968032	-51.27027264
139	222.6453488	261.8954278	-39.25007893
140	85.11428571	184.752305	-99.63801934
141	378.3875	276.4136876	101.9738124
142	389.2439024	321.054823	68.18907939
143	298.1678571	255.3768939	42.79096325
144	380.61	291.1803898	89.42961024
145	274.086	346.9954517	-72.90945165
146	182.8135135	264.2089611	-81.39544762
147	156.4325581	271.798205	-115.3656469
148	177.8069767	238.4034428	-60.59646604
149	492.9853659	323.4715613	169.5138046
150	361.5530612	253.9489705	107.6040907
151	602.31	561.6111919	40.69880815
152	660.102439	369.3074552	290.7949839
153	288.9214286	321.6968417	-32.77541316
154	393.1946429	402.6942287	-9.499585868
155	253.0093023	220.4857232	32.52357915
156	284.7482143	256.7637176	27.98449673
157	958.174	1268.813511	-310.6395109
158	245.2512195	332.3030535	-87.05183396
159	283.202	308.3450118	-25.14301179
160	151.8696429	193.0363196	-41.16667671
161	281.4734694	251.9970598	29.47640958
162	208.5555556	338.7075382	-130.1519826
163	225.578	307.8504296	-82.27242963
164	117.632	194.5562849	-76.92428491
165	1076.067347	551.7542578	524.3130891
166	127.2285714	155.323532	-28.09496054
167	303.6891892	425.1739581	-121.4847689
168	371.4209302	461.0652452	-89.64431493
169	328.54	272.2307467	56.30925325
170	283.3303571	258.8948122	24.43554491
171	194.8109091	179.7811298	15.02977928
172	179.147561	206.7476643	-27.60010332
173	535.7	756.759435	-221.059435
174	514.2025	376.5019345	137.7005655
175	158.33	247.965773	-89.63577299
176	329.0510204	299.6174105	29.43360992
177	282.4854167	377.6112017	-95.12578501
178	396.7365854	315.7434572	80.99312816
179	291.9083333	264.6950137	27.21331959
180	97.722	173.3648171	-75.64281714
181	370.912766	279.8315935	91.08117251
182	514.9146341	484.8517934	30.0628407
183	210.4214286	262.1662795	-51.74485094
184	333.3268293	318.5867593	14.74006994
185	287.7977778	344.8257304	-57.0279526
186	198.9372093	182.4054319	16.53177743
187	576.4612245	553.5589354	22.90228913
188	208.6945946	239.0881528	-30.39355818
189	392.746	306.6150184	86.13098163
190	172.7732143	221.9871348	-49.21392051
191	263.6054545	189.8624437	73.74301087
192	179.38	153.8267052	25.55329481
193	195.3232558	283.3008402	-87.9775844
194	505.8425	284.7100377	221.1324623
195	342.4536585	373.3002471	-30.84658852
196	299.0918919	307.4584693	-8.366577409
197	191.2928571	195.4189475	-4.126090407
198	251.794	282.761407	-30.96740701
199	261.4457831	120.5537738	140.8920094
200	240.955102	231.5904485	9.364653498
201	137.4553571	203.6700467	-66.2146896
202	264.7125	260.6939752	4.018524774
203	149.362	241.7679958	-92.40599582
204	301.7612245	339.4288452	-37.66762071
205	190.9456522	278.0217708	-87.07611862
206	168.9333333	232.1196894	-63.18635607
207	410.275	263.2587256	147.0162744
208	3363.7625	876.6031788	2487.159321
209	339.7425	338.0324452	1.710054818
210	285.5265306	218.0060588	67.52047183
211	209.4178571	186.2450404	23.17281678
212	252.8463415	277.2310909	-24.38474944
213	407.39	366.6670513	40.72294866
214	257.7365854	232.4543391	25.2822463
215	171.2439024	248.1048682	-76.86096578
216	160.9670588	134.6181659	26.3488929
217	324.6257143	629.0586261	-304.4329118
218	331.4472222	263.9997002	67.44752207
219	192.938	254.0243344	-61.08633442
220	373.0093023	579.6712895	-206.6619871
221	179.2372093	298.634418	-119.3972087
222	273.3095238	252.5427594	20.76676438
223	452.01875	393.9168554	58.10189465
224	101.6162791	228.8966568	-127.2803777
225	225.202381	220.056839	5.145541986
226	569.4238095	594.2462447	-24.82243517
227	335.5414634	272.3318136	63.20964978
228	301.5527273	313.9191567	-12.36642942
229	207.3707317	399.9543913	-192.5836595
230	301.2025	335.4300665	-34.22756653
231	137.2609756	127.0902491	10.17072651
232	77.73953488	124.4787692	-46.73923432
233	618.4591837	491.0081637	127.45102
234	244.4666667	279.2074081	-34.74074139
235	122.5738095	230.5178614	-107.9440519
236	402.1097561	371.2752518	30.83450434
237	299.5317073	309.6932871	-10.16157974
238	102.7375	252.8856924	-150.1481924
239	373.7979167	387.7654022	-13.96748549
240	150.4785714	202.4863389	-52.00776745
241	195.9795918	233.2063347	-37.22674286
242	150.3505882	140.3426162	10.007972
243	272.7354167	325.0170445	-52.28162779
244	116.3588235	157.0027766	-40.64395304
245	534.802439	324.3547337	210.4477053
246	223.0183673	273.0391794	-50.02081202
247	297.9744186	225.0199453	72.95447329
248	351.8969697	268.5649949	83.33197477
249	305.3195122	281.4814345	23.83807769
250	457.62	306.918891	150.701109
251	417.7926829	240.2791237	177.5135593
252	313.7346939	339.5771984	-25.84250448
253	402.3292683	359.284897	43.04437131
254	178.3972973	254.323736	-75.92643872
255	514.2	353.4590537	160.7409463
256	220.2946429	220.2957532	-0.001110299
257	190.9122449	213.2816298	-22.36938488
258	107.6294118	204.3543669	-96.72495513
259	213.3509091	327.7232623	-114.3723532
260	308.4339286	304.5289621	3.904966435
261	522.695	284.0841232	238.6108768
262	294.925	242.8094221	52.11557787
263	88.31627907	118.8330751	-30.51679606
264	296.3	303.1710395	-6.871039494
265	119.7534884	245.3040984	-125.5506101
266	458.2780488	292.9535514	165.3244974
267	131.2694118	156.1180569	-24.84864509
268	345.204878	313.9004503	31.30442777
269	226.3222222	286.5112268	-60.18900454
270	329.4804878	300.2262485	29.25423926
271	197.727907	281.3768934	-83.64898642
272	262.0780488	296.5458214	-34.46777264
273	96.99634146	139.7365129	-42.74017148
274	459.3358974	306.4656485	152.8702489
275	184.1108434	285.3860324	-101.2751891
276	201.8864865	322.8710533	-120.9845668
277	284.8829268	302.1554697	-17.27254288
278	529.3594595	793.7807111	-264.4212517
279	305.4	327.6387448	-22.23874484
280	533.2358974	569.7902573	-36.55435989
281	370.1923077	283.1563496	87.03595807
282	303.2836735	331.5378183	-28.2541448
283	159.0147059	238.375111	-79.36040508
284	176.3648649	222.4595713	-46.09470648
285	392.997561	244.8233111	148.1742498
286	815.1594595	1922.153801	-1106.994341
287	400.8575	335.1746442	65.68285585
288	221.1631579	370.7524532	-149.5892953
289	319.2072727	283.1364746	36.07079817
290	247.2803571	242.9596352	4.320721901
291	178.644186	237.433085	-58.78889896
292	497.6425532	380.3355036	117.3070496
293	277.7952381	372.5128313	-94.71759321
294	276.5160714	260.8766597	15.63941178
295	336.3395833	297.6310002	38.70858311
296	720.3756098	410.0217059	310.3539038
297	400.39	377.4530122	22.93698775
298	233.9589286	230.2450266	3.713901966
299	367.9122449	379.151318	-11.23907308
300	426.308	366.0668713	60.24112867
301	852.1617021	539.7911336	312.3705685
302	143.4376471	225.216468	-81.77882098
303	355.2378378	296.5075149	58.73032296
304	222.7972222	215.6273807	7.16984152
305	206.754	222.77635	-16.02234999
306	259.3945946	253.8714435	5.523151066
307	246.6857143	303.3965855	-56.71087119
308	181.7752941	290.2757289	-108.5004348
309	197.042	234.3758644	-37.3338644
310	240.2675676	218.9575732	21.30999432
311	190.2141176	231.3113959	-41.09727822
312	273.7853659	258.2199773	15.56538851
313	550.1707317	471.8092651	78.36146658
314	189.1367347	209.2971974	-20.16046269
315	636.4225	516.824034	119.598466
316	263.9306122	311.0885641	-47.1579519
317	490.9234043	361.2853012	129.6381031
318	400.9692308	289.981349	110.9878818
319	411.4479167	366.9131562	44.5347605
320	705.327027	658.0554108	47.27161625
321	307.9306122	280.2993394	27.63127289
322	227.8321429	197.113832	30.71831081
323	209.6674419	220.7841517	-11.11670982
324	231.7122449	283.3195893	-51.60734441
325	214.096	316.1368712	-102.0408712
326	451.7795918	368.4025547	83.37703711
327	318.2351351	741.0913897	-422.8562545
328	468.1317073	315.8891346	152.2425727
329	586.2926829	475.041013	111.2516699
330	556.655814	564.5718958	-7.916081884
331	240.608	277.6492897	-37.04128969
332	371.7625	215.6634096	156.0990904
333	300.5928571	222.1447287	78.44812843
334	332.7463415	353.8096683	-21.0633268
335	73.87882353	149.5926645	-75.71384101
336	171.5604938	168.898085	2.66240886
337	154.4	173.0947969	-18.69479689
338	184.6162162	194.2895206	-9.673304421
339	297.088	260.9911424	36.09685761
340	347	224.5015297	122.4984703
341	422.7897959	279.3076776	143.4821184
342	666.1634146	320.1737763	345.9896383
343	319.5837838	584.9328204	-265.3490366
344	182.4929412	286.665953	-104.1730119
345	287.2	248.525849	38.67415104
346	219.5694444	246.2636412	-26.69419676
347	284.1384615	522.010241	-237.8717795
348	528.8121951	436.3040664	92.50812868
349	91.53809524	143.1768482	-51.638753
350	271.8947368	374.373369	-102.4786321
351	335.132	388.705838	-53.573838
352	192.0755102	222.1505012	-30.07499101
353	330.324	381.6132686	-51.28926857
354	227.3102041	314.4342735	-87.12406946
355	114.2657143	198.1793267	-83.91361242
356	347.3125	304.6023362	42.71016381
357	432.5632653	401.4711016	31.09216366
358	334.0365854	316.4094421	17.62714331
359	615.9895833	306.1483728	309.8412105
360	125.0023529	196.9260115	-71.92365858
361	292.2404255	220.9121713	71.32825427
362	243.3189189	268.8939482	-25.57502933
363	249.972	248.7024547	1.269545317
364	263.0352941	340.7627291	-77.72743502
365	206.2054054	287.8496712	-81.64426582
366	241.8	243.4556811	-1.655681087
367	160.6888889	205.459148	-44.77025916
368	586.6146341	333.3903418	253.2242924
369	343.8	292.116196	51.68380398
370	155.32	160.682041	-5.362041004
371	360.0035714	183.9820855	176.021486
372	365.175	296.6551566	68.51984344
373	298.2897959	436.0016194	-137.7118234
374	227.71875	279.491796	-51.77304603
375	233.1854167	287.2422338	-54.05681713
376	469.286	700.8749454	-231.5889454
377	221.5523256	241.3120013	-19.75967571
378	125.7247059	134.1794555	-8.454749618
379	266.59	370.6814211	-104.0914211
380	545.1083333	448.7001278	96.40820557
381	453.6170732	413.6410553	39.97601784
382	189.4848837	273.2129005	-83.72801675
383	289.1604167	241.1472858	48.01313084
384	332.4380952	234.5999269	97.83816832
385	267.5361702	265.4563507	2.079819473
386	289.4234043	341.6397804	-52.21637617
387	277.8108434	207.0514421	70.75940123
388	108.1825581	174.9700408	-66.78748262
389	596.0081633	371.6283191	224.3798442
390	219.2897959	205.842984	13.44681187
391	256.2918919	353.943376	-97.6514841
392	919.2964286	847.9718836	71.32454493
393	348.636	329.7244554	18.91154456
394	289.2	595.3209789	-306.1209789
395	273.2157895	268.5242519	4.691537568
396	85.69642857	140.6784545	-54.98202593
397	223.4607143	203.2929425	20.16777183
398	279.6095238	333.6160369	-54.00651311
399	237.9428571	280.2818382	-42.33898103
400	210.2186047	254.9791561	-44.7605515
401	98.46144578	129.2553213	-30.79387553
402	327.9512195	240.3720262	87.57919331
403	342.4645833	281.8840285	60.58055488
404	315.6040816	267.5748118	48.02926979
405	259.196	260.0385853	-0.842585301
406	373.6205128	350.3820221	23.23849068
407	442.1534884	562.7281961	-120.5747077
408	151.32	231.7556524	-80.43565244
409	398.2585366	359.1708084	39.08772817
410	677.1153846	388.5991867	288.5161979
411	192.1145833	329.0472664	-136.9326831
412	304.9725	351.9718593	-46.99935926
413	291.844898	302.0668082	-10.22191023
414	347.3958333	354.5101809	-7.114347594
415	265.1517857	333.6848277	-68.53304197
416	281.6535714	294.6353375	-12.98176612
417	163.3594595	328.1466904	-164.7872309
418	244.976	341.1694258	-96.19342577
419	308.3392857	238.7735411	69.56574457
420	331.6536585	248.925241	82.72841758
421	449.1708333	269.3690913	179.801742
422	228.9564103	221.9023846	7.05402566
423	393.8902439	380.7259986	13.16424535
424	271.5020833	293.8654087	-22.36332535
425	267.2895349	425.1199352	-157.8304004
426	168.0853659	399.1180614	-231.0326956
427	207.5595238	213.7776858	-6.218161989
428	168.3732143	188.927006	-20.55379175
429	199.4351351	266.692553	-67.25741786
430	215	284.4656139	-69.46561386
431	404.2346939	305.1178666	99.11682727
432	227.0324324	286.618352	-59.58591956
433	191.8821429	159.9249093	31.95723357
434	223.827027	195.2518654	28.57516162
435	466.1425	299.6285	166.514
436	558.9707317	480.6333667	78.33736497
437	362.3675	332.9809912	29.38650877
438	287.582	244.9899814	42.59201855
439	153.65	251.799248	-98.14924801
440	206.83	264.5914839	-57.76148389
441	157.9744186	249.6727517	-91.69833314
442	109.322449	262.3992823	-153.0768333
443	180.5156627	168.9959216	11.51974106
444	213.1635294	187.8372228	25.32630663
445	182.8964286	195.6930451	-12.79661656
446	141.4244186	174.2421837	-32.81776509
447	322.1069767	286.8547517	35.25222507
448	339.3892857	256.8908027	82.498483
449	480.1741176	470.7777391	9.396378497
450	418.8621622	547.2597793	-128.3976171
451	458.1073171	421.5618907	36.54542638
452	275.4202381	266.5955569	8.824681148
453	409.1472222	238.9937966	170.1534256
454	211.4714286	321.9336462	-110.4622176
455	140.566	198.2456912	-57.6796912
456	205.1416667	278.1267004	-72.98503372
457	99.68918919	271.572221	-171.8830318
458	285.3902439	323.7070011	-38.31675718
459	81.57411765	223.9873972	-142.4132795
460	336.1790698	237.0197252	99.15934453
461	141.1534884	234.5403163	-93.3868279
462	126.8130952	138.0350066	-11.2219114
463	340.0428571	448.7932474	-108.7503902
464	142.2375	186.5473729	-44.30987286
465	277.3875	281.8793442	-4.491844177
466	399.6578947	427.028456	-27.37056128
467	406.882	421.7488546	-14.86685463
468	221.8975	326.1325176	-104.2350176
469	310.2382979	275.0085038	35.22979404
470	290.15625	316.1514499	-25.99519993
471	330.69	315.8141428	14.87585722
472	291.1527778	354.0001964	-62.84741867
473	253.3810811	224.9484588	28.43262223
474	293.4463415	241.0467625	52.39957892
475	304.85	226.0244243	78.82557565
476	207.7623529	166.166562	41.59579098
477	557.65	404.4381843	153.2118157
478	355.0325	347.1398793	7.89262065
479	250.0970588	277.7938369	-27.69677812
480	330.9075	526.2989454	-195.3914454
481	193.9162791	182.7663221	11.14995692
482	414.2585366	378.9872432	35.27129338
483	267.2696429	303.0100313	-35.74038844
484	468.3	301.1998072	167.1001928
485	301.9408163	358.3104414	-56.36962512
486	177.5321429	183.4003392	-5.868196338
487	85.20348837	205.3133966	-120.1099083
488	212.1106383	310.7098382	-98.59919988
489	363.7405405	691.6608781	-327.9203376
490	336.1075	409.7705951	-73.66309508
491	205.406	252.6515104	-47.24551037
492	349.8545455	328.0742868	21.7802587
493	383.4317073	282.7658156	100.6658917
494	225.748	285.7568635	-60.00886352
495	597.5408163	411.2078458	186.3329705
496	194.758	227.539632	-32.78163198
497	610.9410714	687.6710484	-76.72997698
498	343.7974359	335.8285064	7.968929511
499	172.6282353	239.5078153	-66.87958004
500	215.0607143	237.1118816	-22.05116735
501	189.2860465	210.3836768	-21.09763028
502	271.54	235.1496009	36.39039907
503	350.0023256	309.8685634	40.13376223
504	433.1267857	244.4034724	188.7233133
505	317.9756098	283.888224	34.0873858
506	265.8459459	322.5584646	-56.71251868
507	286.408	234.4696022	51.9383978
508	174.2186047	232.2910099	-58.07240529
509	104.8627907	209.2788567	-104.416066
510	400.6857143	427.1187296	-26.43301536
511	160.2380952	143.2946146	16.94348063
512	267.1816327	236.0096874	31.17194523
513	346.0219512	334.7712006	11.2507506
514	234.5351351	286.4905943	-51.95545913
515	172.9209302	329.9458962	-157.0249659
516	286.0488372	316.8602405	-30.8114033
517	275.0816327	254.3959036	20.68572903
518	152.2755102	353.8324268	-201.5569166
519	1086.89759	862.735624	224.1619663
520	75.75647059	111.4440746	-35.68760396
521	158.3511628	252.7563728	-94.40520997
522	215.9194444	241.6557966	-25.73635214
523	160.2	216.7842801	-56.58428011
524	437.8821429	217.3743821	220.5077607
525	160.0559524	271.5007058	-111.4447534
526	461.936	310.0100077	151.9259923
527	218.074	218.9477504	-0.873750386
528	157.7285714	249.4101291	-91.68155771
529	194.8028571	294.3419289	-99.53907174
530	524.3775	320.6628607	203.7146393
531	261.1452381	252.6566137	8.488624422
532	189.2571429	195.8527547	-6.595611873
533	349.2404255	225.087776	124.1526495
534	369.4285714	952.3101446	-582.8815732
535	243.727027	247.8681645	-4.141137468
536	401.64	408.960573	-7.320572972
537	281.2392857	306.2681151	-25.02882939
538	380.8365854	271.8140289	109.0225565
539	2131.981081	2042.463706	89.51737475
540	264.032	406.4627922	-142.4307922
541	431.6414634	354.725825	76.91563844
542	494.57	276.3573662	218.2126338
543	447.5673469	299.2469699	148.3203771
544	271.7536585	317.3017928	-45.54813427
545	338.18	281.9702074	56.20979262
546	195.6390244	286.428383	-90.78935861
547	299.2977778	309.6749279	-10.37715014
548	101.0373494	152.8228869	-51.78553753
549	344.492	318.8119234	25.68007662
550	209.6348837	248.1355025	-38.50061874
551	443.2072727	284.9319589	158.2753139
552	464.06	390.7675217	73.29247835
553	222.6662651	214.5985887	8.067676386
554	375.25	836.0071917	-460.7571917
555	264.1255319	266.3749738	-2.249441879
556	185.6756757	264.0124176	-78.3367419
557	259.4083333	262.9057625	-3.497429206
558	180.5105882	149.0321491	31.47843909
559	308.8472727	291.6486563	17.19861643
560	198.69	255.375046	-56.685046
561	275.9	261.6339684	14.26603156
562	376.8142857	375.8894989	0.924786806
563	340.375	397.3946163	-57.01961635
564	170.7047619	258.2060098	-87.50124787
565	818.2682927	328.5733961	489.6948966
566	374.9268293	324.9742035	49.95262573
567	105.6488095	232.3764512	-126.7276417
568	475.53	333.2704376	142.2595624
569	216.002439	278.1613037	-62.15886469
570	174.5225	392.0394367	-217.5169367
571	441.805	376.5895643	65.21543567
572	294.1553571	241.1138197	53.04153743
573	232.106	268.2389478	-36.13294781
574	314.4268293	368.391388	-53.96455869
575	269.4183673	356.449969	-87.03160167
576	762.8487805	423.1313565	339.717424
577	168.636	425.3596225	-256.7236225
578	416.4725	345.1767431	71.2957569
579	264.8913043	250.0940797	14.79722463
580	299.98	201.8936737	98.08632633
581	232.7061224	220.555234	12.15088841
582	238.4372093	205.8699112	32.56729811
583	61.71860465	133.4257295	-71.70712485
584	285.5567568	250.5308172	35.02593956
585	253.1321429	320.9660758	-67.83393298
586	171.6839286	205.2151509	-33.5312223
587	260.6520833	299.7222022	-39.07011887
588	218.6744681	268.5975122	-49.92304412
589	130.0915663	167.536779	-37.44521278
590	124.0243243	284.5046908	-160.4803664
591	330.7128205	272.2236825	58.48913804
592	359.2926829	313.1079715	46.1847114
593	280.3883721	237.0257137	43.36265842
594	220.9439024	246.3594665	-25.4155641
595	278.63	262.29536	16.33464004
596	318.975	371.2138869	-52.23888688
597	230.7897959	207.2398923	23.54990367
598	211.7517857	262.6706502	-50.91886451
599	195.6325581	184.6694335	10.96312467
600	302.602	308.9151913	-6.313191344
601	236.6186047	206.7567342	29.8618705
602	236.065	284.8468489	-48.78184889
603	404.295	304.0305248	100.2644752
604	200.472093	202.2356138	-1.763520817
605	331.3225	235.208139	96.11436097
606	242.6186047	509.9672759	-267.3486712
607	373.3511905	476.2108368	-102.8596463
608	240.9511628	235.085478	5.865684796
609	120.322449	208.0594268	-87.73697785
610	352.5638298	412.5801895	-60.01635973
611	251.8181818	252.7260637	-0.907881909
612	166.3	226.9095295	-60.60952951
613	185.8092593	224.4304207	-38.62116145
614	176.8729412	252.8554458	-75.98250461
615	260.7097561	235.724098	24.98565807
616	207.5781818	260.6280136	-53.04983177
617	446.4829268	340.1545501	106.3283767
618	258.5493976	296.4346217	-37.8852241
619	254.1756757	497.0669126	-242.8912369
620	300.4536585	301.1441913	-0.690532733
621	177.8209302	306.4168183	-128.5958881
622	254.7083333	305.1896379	-50.48130457
623	234.12	279.4131107	-45.29311069
624	338.244186	268.9341821	69.31000393
625	233.9928571	311.6378833	-77.64502615
626	216.1734694	223.8509264	-7.677457041
627	405.4634146	339.368095	66.09531965
628	120.7611765	141.1847933	-20.42361681
629	238.7512195	251.4584423	-12.70722283
630	136.1321429	197.8993997	-61.76725681
631	306.9875	302.1267113	4.860788676
632	242.6489796	264.4761639	-21.82718428
633	241.6071429	315.7045074	-74.09736456
634	166.5083333	265.8180434	-99.30971003
635	277.3542857	426.1959563	-148.8416706
636	182.1357143	232.9718416	-50.83612734
637	504.3302326	432.6741932	71.65603934
638	282.8619048	326.1208821	-43.25897737
639	854.297561	653.9759959	200.3215651
640	376.3708333	284.0374692	92.3333641
641	172.9595238	253.156428	-80.19690415
642	405.4837838	179.8794221	225.6043616
643	216.72	175.5858683	41.13413172
644	180.5813953	221.2761805	-40.69478516
645	299.8465116	211.490684	88.35582764
646	478.1714286	359.4443427	118.7270859
647	414.0780488	350.8981809	63.17986792
648	246.2	275.2810958	-29.08109583
649	497.9384615	427.3492764	70.58918509
650	271.1674419	297.7692883	-26.60184642
651	279.4418605	237.9124827	41.52937774
652	281.13	365.8118333	-84.68183326
653	464.4463415	347.0884895	117.3578519
654	179.4255814	219.8554016	-40.42982017
655	496.925	385.5527097	111.3722903
656	332.195	299.7557652	32.43923479
657	388.14	315.0302028	73.10979718
658	539.9	424.608789	115.291211
659	454.1625	293.066089	161.096411
660	530.8512195	354.9606772	175.8905423
661	169.5702703	222.950003	-53.37973274
662	395.465	391.3004743	4.164525671
663	464.9075	510.9060156	-45.99851558
664	281.8883721	365.3163805	-83.42800843
665	68.64069767	164.630167	-95.98946929
666	168.1511628	231.2610689	-63.10990607
667	152.0723404	178.1399371	-26.06759663
668	127.3291667	175.0922358	-47.76306915
669	159.005814	227.3491811	-68.34336716
670	242.852	235.8210027	7.030997287
671	129.1223529	153.150338	-24.02798506
672	340.6195122	402.0717805	-61.45226828
673	94.56744186	172.4596029	-77.89216103
674	162.026506	251.7202715	-89.69376547
675	292.9591837	232.3567112	60.6024725
676	407.7725	289.7049258	118.0675742
677	178.0591837	211.7843639	-33.72518025
678	385.4270833	350.7354531	34.69163025
679	313.006383	256.4076038	56.59877916
680	156.3918919	291.8927173	-135.5008254
681	162.652439	172.816415	-10.16397593
682	197.8517857	243.9832601	-46.13147442
683	488.0627907	472.5862594	15.47653129
684	243.6945946	272.0016881	-28.30709347
685	169.6125	249.0519249	-79.43942491
686	222.0738095	272.1775453	-50.10373576
687	260.7444444	224.3384744	36.40597008
688	253.9041667	270.2562063	-16.35203961
689	260.7609756	246.1700233	14.59095233
690	297.638	301.3020851	-3.664085109
691	369.2225	451.855738	-82.63323795
692	169.8432432	211.1593922	-41.31614893
693	180.1959184	286.2466633	-106.050745
694	235.5204082	288.6923454	-53.17193726
695	281.8	339.6286865	-57.82868651
696	216.9560976	349.0425207	-132.0864232
697	314.854	472.4468471	-157.5928471
698	217.977551	249.1661867	-31.18863563
699	680.0958333	687.82354	-7.727706639
700	98.66785714	164.337512	-65.66965486
701	237.8163265	256.7953469	-18.97902038
702	128.3465116	240.7277797	-112.3812681
703	211.5914894	297.2178861	-85.62639679
704	285.62	205.060204	80.55979599
705	107.5369048	190.3163063	-82.77940159
706	265.7611765	234.2439969	31.51717954
707	167.3719512	149.5474948	17.82445644
708	190.044186	245.792972	-55.748786
709	470.3756098	434.9354292	35.44018053
710	323.752	373.5119282	-49.75992819
711	167.3357143	190.597941	-23.26222674
712	129.1658537	214.4052553	-85.23940165
713	659.7125	483.5816205	176.1308795
714	218.1878049	276.9381038	-58.75029888
715	435.075	332.7244902	102.3505098
716	256.6682927	223.8275169	32.84077579
717	300.35	336.3960484	-36.04604844
718	209.79375	256.4749244	-46.68117442
719	496.8609756	314.2422428	182.6187328
720	385.3170732	287.0134079	98.30366531
721	198.3357143	210.028192	-11.69247775
722	540.7878049	386.8065319	153.981273
723	702.638	419.080248	283.557752
724	285.132	325.4130466	-40.28104665
725	201.5731707	277.2052489	-75.63207818
726	1400.695122	760.524757	640.1703649
727	463.7163265	384.0135732	79.70275329
728	79.36	244.8245176	-165.4645176
729	195.392	255.5830471	-60.19104707
730	538.6387755	373.5151655	165.12361
731	240.0697674	389.6683287	-149.5985613
732	252.722	243.2128292	9.509170771
733	279.3488372	206.9062521	72.44258512
734	153.1097561	213.293156	-60.18339987
735	331.4479167	269.2066795	62.2412372
736	410.0909091	225.4888564	184.6020527
737	551.7325	350.9489968	200.7835032
738	181.2093023	219.6332897	-38.42398735
739	360.3	415.3369406	-55.03694055
740	392.7945946	474.0860098	-81.29141517
741	2438.176	913.9059563	1524.270044
742	252.8210526	287.7029405	-34.88188792
743	572.7609756	424.4586963	148.3022793
744	345.6837838	324.1181452	21.56563863
745	1521.021951	609.8690577	911.1528935
746	221.6153846	291.9293022	-70.31391754
747	260.4468085	318.1186879	-57.67187934
748	266.8530612	251.99114	14.86192119
749	863.4536585	889.4434471	-25.98978854
750	247.1964286	228.7403667	18.45606185
751	286.2053571	202.3204624	83.88489475
752	392.0275	324.60023	67.42726997
753	258.1486486	227.3388967	30.80975197
754	280.5395833	409.3806572	-128.8410738
755	250.6853659	255.1002748	-4.414908948
756	75.13809524	190.7959856	-115.6578903
757	198.7658537	246.0274259	-47.26157221
758	181.5139535	227.7322572	-46.21830368
759	585.2707317	299.6910153	285.5797164
760	171.2444444	399.6155049	-228.3710605
761	326.8035714	225.8694058	100.9341656
762	137.8945946	252.0254159	-114.1308213
763	186.2011628	168.4371743	17.76398853
764	208.222449	220.9730362	-12.75058727
765	344.522449	316.0252143	28.49723465
766	155.4447059	174.444485	-18.99977907
767	440.87	298.9426561	141.9273439
768	274.8372093	409.9496885	-135.1124792
769	503.5337349	579.3033302	-75.76959522
770	237.0222222	258.026837	-21.00461482
771	110.4976744	220.084936	-109.5872616
772	227.0218182	203.010759	24.01105918
773	163.7146341	333.5652398	-169.8506056
774	191.3163265	193.2815947	-1.965268144
775	524.9365854	404.4088765	120.5277089
776	310.3925	370.8448523	-60.45235234
777	144.816	207.8064976	-62.9904976
778	145.8909091	161.1011965	-15.21028744
779	376.7756757	1448.858764	-1072.083088
780	164.3188235	233.1035491	-68.78472557
781	440.2696429	241.3601041	198.9095387
782	421.23	472.7728885	-51.54288846
783	1146.619149	775.6137864	371.0053625
784	269.8790698	245.6330824	24.24598734
785	201.0517857	184.4937497	16.55803598
786	257.3214286	260.3406191	-3.019190523
787	245.2282051	323.1707169	-77.94251182
788	154.4408163	193.239738	-38.79892163
789	274.505	295.8681345	-21.36313445
