## Supplementary movies and tables for "Environmental feedback drives oxidative stress response heterogeneity in bacterial populations": RFR_error_onlybarrier.csv

	Experimental value	Predicted value	error
0	443.93	354.5793479	89.35065214
1	349.445	326.7616525	22.68334751
2	434.5717949	398.3479797	36.22381518
3	329.225	416.2803627	-87.05536273
4	236.6186047	205.8439729	30.77463179
5	425.6560976	367.5049431	58.15115447
6	336.6025	342.3334453	-5.730945335
7	410.82	464.1916042	-53.37160425
8	172.7732143	199.9345039	-27.16128963
9	150.938	226.4052645	-75.46726454
10	158.922449	180.755533	-21.83308407
11	52.32093023	198.2308806	-145.9099504
12	240.0697674	392.5399275	-152.4701601
13	673.2755102	615.5001374	57.77537277
14	360.3	409.2270319	-48.92703189
15	383.6272727	304.5510935	79.07617921
16	291.0979592	335.0909028	-43.99294363
17	175.672973	230.1785737	-54.50560068
18	335.5414634	287.6528269	47.88863653
19	454.2205128	349.1169701	105.1035427
20	317.7261905	497.843306	-180.1171156
21	262.8028571	289.8221127	-27.01925558
22	254.427907	381.1382929	-126.7103859
23	458.2780488	261.9945772	196.2834716
24	240.7261905	312.454067	-71.72787654
25	535.9162791	218.6527567	317.2635224
26	224.8725	368.4996496	-143.6271496
27	310.2382979	290.0878886	20.15040932
28	249.7910714	270.6131905	-20.82211911
29	279.362	282.6842769	-3.322276929
30	216.7979167	296.9737112	-80.17579455
31	315.7564103	316.9288986	-1.172488361
32	297.0218182	187.4680728	109.5537454
33	130.1764706	140.3778224	-10.20135185
34	224.877551	224.2006474	0.676903575
35	259.3238095	187.6159093	71.70790026
36	309.3892857	256.2517125	53.13757325
37	543.3219512	535.4399473	7.882003882
38	199.7196429	221.474238	-21.75459516
39	1076.241667	416.2546769	659.9869898
40	494.57	274.5269973	220.0430027
41	211.704	232.5777949	-20.87379491
42	222.6662651	234.8597124	-12.19344736
43	194.7204082	277.946451	-83.22604288
44	198.4	284.6026209	-86.20262088
45	187.3918367	230.6589577	-43.26712094
46	207.427907	354.8115125	-147.3836055
47	99.978	197.1910177	-97.21301771
48	97.25952381	160.6256003	-63.36607649
49	143.5416667	200.4348738	-56.89320715
50	165.674	201.8737097	-36.19970971
51	395.7918367	310.6047323	85.18710447
52	329.8317073	316.5240834	13.3076239
53	771.928	612.9033119	159.0246881
54	291.2219512	221.3573469	69.86460432
55	160.2380952	159.8746527	0.363442496
56	231.9731707	302.2045869	-70.23141616
57	299.8465116	204.1650125	95.68149915
58	491.4341463	348.79272	142.6414264
59	270.4707317	310.8083962	-40.33766448
60	541.3804878	424.0374385	117.3430493
61	331.3051282	351.6497232	-20.34459496
62	196.576	214.8178128	-18.24181275
63	312.2054054	271.177012	41.02839339
64	177.06	182.5444603	-5.484460277
65	169.8432432	221.0510202	-51.20777692
66	234.2517647	182.5253072	51.72645751
67	293.2489796	300.0257739	-6.776794341
68	133.075	188.4626654	-55.38766541
69	309.3945946	344.0419345	-34.64733994
70	345.0553571	259.7262818	85.32907532
71	229.086	321.9641599	-92.87815986
72	120.1743902	172.4692873	-52.29489703
73	193.9162791	201.9408041	-8.024525029
74	155.623913	236.7628192	-81.13890618
75	372.0617021	517.0268403	-144.9651382
76	284.4756098	269.7333006	14.74230918
77	305.3195122	296.5144667	8.805045472
78	203.1833333	158.4080616	44.77527175
79	360.8916667	230.84372	130.0479467
80	451.25	285.0714834	166.1785166
81	325.86	649.4044855	-323.5444855
82	571.572973	715.7748273	-144.2018544
83	295.877551	385.2136566	-89.33610557
84	818.2682927	356.5074014	461.7608913
85	265.1517857	318.3708126	-53.21902684
86	251.5	262.3752846	-10.87528462
87	283.202	299.9434576	-16.74145761
88	372.2439024	294.9790552	77.26484725
89	199.2354167	198.4987667	0.736649939
90	210.622	217.6266147	-7.004614721
91	176.6395349	222.1234354	-45.48390048
92	332.3232143	306.9120598	25.41115448
93	242.0591837	255.1324528	-13.07326908
94	379.5125	519.4898451	-139.9773451
95	220.5163265	314.2033472	-93.68702065
96	85.57142857	232.8504276	-147.278999
97	82.17380952	161.0943355	-78.920526
98	238.562	206.7519922	31.81000779
99	361.5775	347.4156479	14.16185212
100	246.5829268	291.7065433	-45.12361649
101	317.272093	192.14248	125.1296131
102	204.5333333	426.4635719	-221.9302386
103	385.4270833	372.1301873	13.29689605
104	217.5468085	240.5842641	-23.03745563
105	356.3877551	328.818429	27.56932613
106	321.5925	361.4342608	-39.84176077
107	256.1976744	185.5997569	70.59791757
108	151.6979167	188.9705058	-37.27258916
109	225.578	278.8551946	-53.27719456
110	265.2255814	325.2506916	-60.02511023
111	299.0918919	285.6450307	13.44686121
112	574.3386364	327.7235137	246.6151227
113	208.2234043	275.5633936	-67.3399893
114	165.2	198.0513751	-32.85137505
115	271.752381	309.7516113	-37.99923034
116	467.9982143	394.3767747	73.6214396
117	178.0853659	167.5283558	10.55701002
118	198.4821429	210.2772334	-11.79509057
119	335.3020408	338.8165858	-3.514544958
120	357.2243902	270.9657674	86.25862283
121	232.3390244	245.6895558	-13.35053138
122	442.1534884	611.5375126	-169.3840243
123	308.8325581	212.4580816	96.37447654
124	407.485	310.1659852	97.31901478
125	437.7081633	254.278565	183.4295982
126	348.9926829	357.0142406	-8.021557663
127	454.3	438.9368099	15.36319005
128	162.0946429	238.22553	-76.13088715
129	292.8196429	249.0570541	43.76258879
130	438.6073171	394.8910629	43.71625422
131	178.2945946	293.6746751	-115.3800806
132	194.5811765	157.2246241	37.35655242
133	292.8219512	306.9783816	-14.15643038
134	276.9390244	288.3974735	-11.4584491
135	301.7125	486.8899725	-185.1774725
136	248.3645833	315.8148682	-67.45028489
137	257.3214286	273.7003326	-16.378904
138	290.2651163	197.7660088	92.49910746
139	212.4952941	155.1533667	57.34192747
140	251.1285714	290.905645	-39.77707358
141	222.2971429	221.9012989	0.395844
142	263.6054545	204.3154345	59.29002009
143	102.7375	263.0270313	-160.2895313
144	213.4357143	280.0964759	-66.66076161
145	193.4321429	248.8255691	-55.39342626
146	274.398	309.2419647	-34.84396468
147	150.1821429	157.5703682	-7.388225314
148	198.7053571	204.0382518	-5.332894698
149	247.1744681	405.4294277	-158.2549596
150	216.0803571	262.8686337	-46.78827656
151	288.98	275.7497504	13.23024964
152	185.6756757	256.0972095	-70.42153387
153	253.9243902	347.3888229	-93.46443267
154	637.9780488	812.7840098	-174.805961
155	338.4918367	410.2919272	-71.80009042
156	411.4479167	358.6184457	52.82947096
157	586.6146341	419.0491459	167.5654883
158	164.8974359	250.1578458	-85.26040987
159	302.08125	320.2036799	-18.1224299
160	475.53	365.0153468	110.5146532
161	98.17857143	146.0073095	-47.82873805
162	221.9906977	242.9769641	-20.98626643
163	188.6571429	193.8031673	-5.146024425
164	159.0147059	243.5820249	-84.56731903
165	79.36	309.7770942	-230.4170942
166	316.234	350.6172718	-34.38327179
167	209.4309524	391.4246924	-181.9937401
168	324.327907	328.7662509	-4.438343973
169	189.5816327	212.052893	-22.47126031
170	567.0435897	380.5955672	186.4480226
171	175.9658537	267.6035618	-91.63770819
172	95.57093023	140.5910271	-45.02009687
173	367.9122449	412.8945507	-44.98230576
174	173.0632653	201.7292633	-28.66599797
175	309.574	269.6236203	39.95037966
176	183.1119048	265.0350206	-81.92311582
177	147.4285714	241.5620131	-94.1334417
178	168.3732143	217.325122	-48.9519077
179	368.9902439	342.5088422	26.48140168
180	134.4	194.579432	-60.17943205
181	95.37619048	247.3947051	-152.0185146
182	453.8139241	621.9534195	-168.1394954
183	304.1	221.8200266	82.27997336
184	128.3465116	208.9106802	-80.56416856
185	222.8878049	309.7912313	-86.90342638
186	313.006383	290.1400536	22.86632942
187	221.4145833	240.4986504	-19.08406707
188	94.56744186	133.4567013	-38.88925946
189	124.0243243	260.4948582	-136.4705339
190	347.462	434.4170354	-86.95503538
191	178.1988095	195.6631377	-17.46432821
192	298.5291667	293.2577832	5.271383462
193	260.9527778	275.6113176	-14.65853987
194	254.1756757	455.5751698	-201.3994941
195	241.1339286	308.4607955	-67.32686697
196	139.978	210.0629534	-70.08495336
197	320.9589286	257.5844904	63.3744382
198	219.0265306	287.4209276	-68.39439699
199	137.3848837	143.1482965	-5.763412746
200	148.4421687	369.5003918	-221.0582232
201	254.4816327	223.3465996	31.13503306
202	346.0219512	333.0837181	12.93823309
203	464.9075	489.6835689	-24.77606894
204	162.808	284.9727412	-122.1647412
205	300.0305556	306.4782093	-6.447653786
206	124.766	214.2504848	-89.48448477
207	342.385	344.4406134	-2.055613443
208	292.8634146	298.7321608	-5.868746152
209	1102.676786	521.4957256	581.1810601
210	171.2439024	220.5259186	-49.28201619
211	215.702381	253.882897	-38.18051607
212	371.4184211	309.8654166	61.55300443
213	161.272973	247.7950932	-86.5221202
214	201.8864865	301.9412178	-100.0547313
215	350.0023256	306.4461073	43.5562183
216	153.65	262.7534231	-109.1034231
217	420.8275	320.6139373	100.2135627
218	257.1428571	284.613917	-27.47105988
219	480.3589744	371.5734126	108.7855618
220	675.104878	571.8495441	103.2553339
221	137.94	240.2388793	-102.2988793
222	309.024	357.2665568	-48.24255683
223	239.28125	318.8815285	-79.60027854
224	453.6170732	407.1387336	46.47833956
225	258.397561	300.340546	-41.94298499
226	128.6714286	251.0513328	-122.3799042
227	1086.89759	1018.885644	68.0119463
228	156.1309524	180.3729206	-24.24196822
229	107.6294118	135.5137513	-27.8843395
230	193.7162791	204.1873639	-10.47108485
231	542.977551	389.5183169	153.4592341
232	169.5702703	219.7482114	-50.17794108
233	851.5536585	597.8873128	253.6663457
234	532.27	374.8812196	157.3887804
235	257.5196429	299.3655788	-41.84593599
236	436.7707317	353.4000531	83.37067862
237	116.2609756	172.962259	-56.70128343
238	95.63604651	153.1584719	-57.52242544
239	444.2225	343.9396244	100.2828756
240	622.172	474.4646898	147.7073102
241	226.2351351	248.3954048	-22.1602697
242	504.3302326	543.7602004	-39.42996786
243	734.692	447.8737008	286.8182992
244	271.39	295.3689247	-23.97892466
245	122.8534884	148.8749866	-26.0214982
246	150.5926829	156.0438283	-5.451145353
247	212.7787234	295.4407533	-82.66202986
248	284.286	293.2076028	-8.921602782
249	334.0365854	311.9638752	22.07271014
250	256.61	256.2332568	0.376743153
251	177.5795918	216.7173467	-39.1377549
252	242.852	215.7233701	27.12862992
253	154.3647059	196.7447285	-42.38002264
254	340.6902439	361.7345119	-21.04426797
255	221.4675676	235.6578983	-14.1903307
256	308.378	315.386816	-7.00881598
257	252.8463415	257.8365287	-4.990187274
258	262.8083333	331.992927	-69.18459362
259	214.6065217	265.7207175	-51.11419577
260	395.0819277	717.5318363	-322.4499086
261	349.0803571	244.4565995	104.6237577
262	254.8918367	295.9828817	-41.09104495
263	195.8534884	252.026013	-56.17252464
264	518.6433735	494.2896695	24.35370403
265	238.608	293.925018	-55.31701804
266	199.564	420.1076256	-220.5436256
267	185.7272727	178.4086362	7.318636538
268	325.935	265.303584	60.63141599
269	300.4536585	320.2329579	-19.77929939
270	247.2803571	239.0973716	8.18298552
271	219.9225	285.5168461	-65.59434612
272	177.8069767	226.032722	-48.22574521
273	335.5243902	290.4173809	45.10700939
274	270.2755102	241.1632794	29.11223077
275	252.6756098	283.3901401	-30.7145303
276	214.9044444	500.6723301	-285.7678856
277	161.7097561	220.1611947	-58.45143856
278	156.4325581	241.6010562	-85.16849806
279	146.022	175.526974	-29.50497398
280	350.74	273.5047518	77.23524822
281	278.9045455	402.9666091	-124.0620636
282	426.2243902	654.3583618	-228.1339716
283	179.9361111	301.7069328	-121.7708217
284	241.444186	261.512919	-20.06873294
285	278.3734694	260.7671752	17.60629419
286	235.8756757	251.5748912	-15.69921554
287	247.9853659	313.0471499	-65.06178402
288	249.8243243	231.4596032	18.36472108
289	233.2375	237.8086793	-4.571179294
290	240.9511628	198.6802427	42.27092007
291	278.626	312.4432759	-33.81727594
292	202.0636364	208.7783458	-6.714709404
293	169.0116279	250.0380137	-81.02638576
294	603.1073171	432.7900468	170.3172703
295	741.0195122	679.3438556	61.67565657
296	230.7390244	263.383121	-32.64409665
297	210.1525	267.8247072	-57.6722072
298	240.955102	229.4989998	11.45610222
299	328.69	365.0833662	-36.39336624
300	662.0926829	569.5648587	92.52782418
301	693.0658537	742.9320225	-49.8661688
302	160.6888889	232.2325625	-71.54367357
303	614.8075	364.3617071	250.4457929
304	160.168	193.1622572	-32.99425722
305	158.0020833	247.4164336	-89.41435028
306	212.6337209	238.3139548	-25.68023389
307	288.9214286	320.9357146	-32.01428598
308	136.5346939	244.5521432	-108.0174493
309	224.7	193.2222422	31.47775783
310	327.9512195	289.2433991	38.7078204
311	195.4023256	199.4556223	-4.053296753
312	125.497619	145.6941898	-20.19657072
313	254.7083333	309.2835249	-54.57519153
314	294.2367347	263.6972801	30.53945456
315	151.127027	296.8502395	-145.7232125
316	240.7553571	304.3312935	-63.57593635
317	197.8517857	233.0490251	-35.19723937
318	191.3702703	247.3071757	-55.93690547
319	310.9571429	292.0541278	18.9030151
320	662.145	473.904451	188.240549
321	285.1745455	252.0377333	33.13681212
322	424.0326531	372.1197135	51.91293953
323	332.6035714	303.8055032	28.79806824
324	381.36	377.3063177	4.053682292
325	221.6468085	203.0443929	18.60241564
326	421.9303571	468.2854627	-46.35510559
327	352.6365854	425.6069381	-72.97035276
328	257.8458333	269.8886206	-12.04278724
329	258.0540541	225.5426779	32.51137611
330	191.8083333	233.594516	-41.78618269
331	274.0857143	316.6985611	-42.61284686
332	393.4414634	405.5706547	-12.12919131
333	222.02	259.4758234	-37.45582345
334	296.5018182	231.103019	65.3987992
335	390.5702128	313.1256594	77.44455333
336	198.7658537	239.9569674	-41.1911137
337	326.525	338.5867458	-12.06174579
338	299.486	343.1532907	-43.66729072
339	207.7618182	260.6658594	-52.90404121
340	333.2731707	374.5948226	-41.32165187
341	157.398	235.3052674	-77.9072674
342	185.5069767	187.9419378	-2.43496102
343	267.7093023	243.8006128	23.90868949
344	253.0116279	203.0330069	49.97862101
345	99.68918919	247.1273643	-147.4381751
346	274.3821429	224.6156563	49.76648658
347	300.5928571	203.3113839	97.28147319
348	206.6405405	236.928144	-30.28760344
349	178.4069767	200.9155714	-22.50859466
350	198.6627907	225.4366117	-26.77382099
351	191.2928571	196.6147616	-5.321904492
352	89.21666667	220.5149498	-131.2982831
353	219.9536585	306.4966575	-86.54299897
354	146.1813953	177.4637284	-31.28233306
355	145.9719512	151.1279895	-5.156038307
356	145.1204819	139.1812632	5.939218735
357	411.5525	364.1673434	47.38515658
358	120.322449	191.4061691	-71.0837201
359	197.727907	280.419682	-82.69177502
360	318.4734694	397.4867327	-79.01326327
361	149.2020833	200.028637	-50.82655363
362	165.4081633	298.9596711	-133.5515078
363	192.76	275.8581233	-83.09812331
364	169.7333333	221.8835465	-52.15021316
365	155.4447059	170.8956507	-15.45094485
366	631.4585366	696.494311	-65.03577442
367	326.7	471.8847566	-145.1847566
368	258.8053571	276.1673222	-17.36196508
369	315.4708333	330.9245682	-15.45373488
370	274.2564103	345.4848525	-71.2284422
371	221.582	245.7263339	-24.14433394
372	318.3195122	292.3982894	25.92122276
373	184.7216867	188.7348865	-4.013199802
374	365.6381818	312.3636232	53.27455863
375	274.1595238	296.1695955	-22.01007173
376	406.8725	345.7047474	61.16775261
377	212.83	236.1013799	-23.27137989
378	193.8116279	227.2978792	-33.48625125
379	148.127027	250.537658	-102.410631
380	192.1145833	292.2051441	-100.0905608
381	181.7513514	214.8598327	-33.10848132
382	362.7877551	287.8337954	74.95395971
383	310.5162162	309.2417569	1.274459278
384	343.002439	257.3678265	85.63461251
385	412.4390244	225.2549004	187.184124
386	338.7632653	320.9305978	17.83266752
387	402.1853659	270.7731225	131.4122434
388	206.8	231.2747532	-24.47475317
389	863.4536585	662.6189703	200.8346883
390	404.295	385.4563469	18.83865314
391	330.9075	533.8087064	-202.9012064
392	206.8036364	194.1703695	12.6332669
393	400.39	391.7355131	8.654486871
394	292.76875	269.7770656	22.99168439
395	396.848	274.9136266	121.9343734
396	382.472	612.6509553	-230.1789553
397	260.0160714	179.0673549	80.94871652
398	347.074	407.441175	-60.36717504
399	254.8020408	229.9952538	24.80678701
400	277.7952381	441.6987364	-163.9034983
401	153.202439	227.8782984	-74.67585936
402	272.8609756	289.8776337	-17.01665807
403	279.476	331.1515479	-51.67554791
404	514.2025	425.9441711	88.25832892
405	192.04	181.8804426	10.15955737
406	566.6682927	382.7359654	183.9323272
407	426.1928571	311.9647322	114.2281249
408	247.1964286	237.5139976	9.682430953
409	122.9837209	223.3242706	-100.3405496
410	292.9591837	208.9806	83.97858365
411	191.7327273	228.592622	-36.85989468
412	178.9729167	196.4678118	-17.49489514
413	286.0488372	314.7021238	-28.65328659
414	73.724	202.8251839	-129.1011839
415	331.6536585	305.3169133	26.33674527
416	92.39459459	196.2624926	-103.867898
417	393.1375	369.3584386	23.77906136
418	151.32	244.203759	-92.88375902
419	232.106	220.0467102	12.05928982
420	125.2553191	326.9154135	-201.6600944
421	287.582	262.4913374	25.09066259
422	171.2282353	224.5984433	-53.37020804
423	310.7673469	346.7007917	-35.93344471
424	455.4895833	386.396448	69.09313532
425	175.002439	221.8950308	-46.89259174
426	222.0324324	278.1642263	-56.13179389
427	335.0607143	272.4160874	62.64462686
428	177.4162791	255.5996561	-78.18337704
429	184.04	283.6309098	-99.5909098
430	174.8054054	164.6198516	10.18555381
431	205.695	298.632825	-92.93782499
432	421.1390244	328.6058108	92.53321356
433	224.5634146	333.6435026	-109.080088
434	268.25	321.5015493	-53.25154929
435	324.6257143	522.0645091	-197.4387948
436	417.154	356.7204338	60.43356624
437	392.997561	269.6710479	123.3265131
438	189.2439024	339.2489802	-150.0050778
439	84.53604651	213.3616365	-128.82559
440	949.9410256	850.1738962	99.76712948
441	202.542	311.4356379	-108.8936379
442	256.475	263.6753578	-7.200357815
443	365.2695652	317.2461907	48.02337449
444	452.01875	375.5901243	76.42862567
445	221.0083333	320.5080291	-99.49969572
446	618.4591837	461.9857878	156.4733958
447	387.4804878	290.73437	96.74611781
448	226.3	265.6430878	-39.34308781
449	422.65	309.5974786	113.0525214
450	350.5780488	353.0766681	-2.498619273
451	207.2821429	221.3082302	-14.02608731
452	227.71875	249.0361479	-21.31739785
453	122.7055556	224.6600588	-101.9545032
454	299.5511628	320.3589722	-20.80780941
455	755.1525	548.3098819	206.8426181
456	608.7818182	404.2200417	204.5617765
457	149.0452381	228.0002049	-78.95496679
458	175.0976744	317.5593473	-142.4616729
459	383.4317073	325.1524465	58.27926079
460	422.02	433.7460451	-11.7260451
461	504.05	334.0581019	169.9918981
462	1011.335714	1105.277126	-93.94141208
463	189.2860465	185.078181	4.207865476
464	170.156	240.2437725	-70.08777249
465	411.6925	358.9973575	52.6951425
466	190.9122449	216.4202894	-25.50804449
467	155.9325581	303.6309522	-147.6983941
468	376.8538462	366.3693798	10.48446633
469	431.2428571	360.3161633	70.92669386
470	250.4475	277.8463405	-27.39884053
471	669.4534884	559.6567044	109.7967839
472	590.9268293	552.3347139	38.59211534
473	332.772973	240.7001858	92.07278713
474	333.3268293	313.3942857	19.93254359
475	350.9729167	384.3356034	-33.36268676
476	149.1395833	202.82093	-53.68134664
477	237.8892857	226.1717936	11.71749211
478	333.6315789	294.296172	39.33540699
479	520.0642857	287.4122219	232.6520638
480	132.9	184.9581054	-52.05810539
481	241.6469388	295.5560607	-53.90912188
482	475.9285714	325.3296641	150.5989073
483	481.8982143	464.7480332	17.15018113
484	441.9473684	546.529216	-104.5818476
485	531.1408163	335.3570221	195.7837943
486	208.5555556	291.2603769	-82.70482134
487	308.1388889	255.6695694	52.46931949
488	243.2632653	269.5916118	-26.32834651
489	331.91875	293.6881981	38.23055192
490	181.7752941	249.2676312	-67.49233708
491	256.2755102	277.2378186	-20.96230835
492	277.2121951	237.544804	39.66739117
493	198.9567568	303.7167568	-104.7600001
494	158.872973	211.7338443	-52.8608713
495	226.1425	314.7347191	-88.59221908
496	999.4081633	951.5394232	47.86874008
497	738.6682927	461.6725794	276.9957133
498	164.4081395	158.8384446	5.569694887
499	247.6081633	271.5667983	-23.95863507
500	213.922	277.3549803	-63.43298027
501	227.0324324	262.0775663	-35.04513386
502	325.7707317	341.760172	-15.98944033
503	313.0675676	431.3212701	-118.2537025
504	158.1928571	272.2439869	-114.0511298
505	275.6804878	324.8073453	-49.1268575
506	342.5609756	310.2515106	32.309465
507	256.7820513	184.3677317	72.4143196
508	106.4082353	164.1744989	-57.76626364
509	182.8176471	263.9979042	-81.18025711
510	381.7025641	312.3368962	69.36566793
511	275.0714286	359.8458755	-84.77444692
512	325.6634146	445.7896178	-120.1262032
513	222.6453488	216.8048295	5.840519291
514	229.2160714	250.342304	-21.12623255
515	354.155	286.2005035	67.95449648
516	223.0163265	253.3711773	-30.3548508
517	402.845	366.3355794	36.5094206
518	154.7	249.581694	-94.88169401
519	88.31627907	105.6239106	-17.30763155
520	329.3727273	256.0376566	73.33507066
521	180.1959184	232.5435186	-52.34760022
522	178.3833333	206.9940192	-28.61068584
523	287.2512195	240.4892802	46.76193927
524	274.7135135	325.3644279	-50.65091442
525	338.244186	257.69116	80.55302604
526	316.1291667	387.0237116	-70.89454491
527	273.2563636	243.2281158	30.02824788
528	200.3517857	252.5962301	-52.24444434
529	388.3139535	264.0465064	124.2674471
530	187.0069767	274.4033877	-87.39641095
531	208.9	237.7655872	-28.86558719
532	440.1365854	513.1846305	-73.04804515
533	273.6883721	350.3341606	-76.6457885
534	131.094	144.6811625	-13.5871625
535	331.9878049	398.9315656	-66.94376068
536	439.636	286.4215717	153.2144283
537	533.2358974	499.3544353	33.88146211
538	188.0675676	239.0196522	-50.95208464
539	339.7285714	351.6742583	-11.94568686
540	228.9564103	216.9597682	11.99664203
541	183.988	248.2389706	-64.25097063
542	631.8390244	568.9160762	62.92294821
543	1012.19375	1013.678078	-1.484327699
544	644.9292683	582.5055535	62.42371484
545	234.3666667	287.9737858	-53.60711912
546	190.5325581	208.5383084	-18.0057503
547	299.98	144.5376689	155.4423311
548	189.2571429	145.7393044	43.51783842
549	752.695122	625.73179	126.9633319
550	531.5926829	347.2733091	184.3193738
551	339.4090909	287.5551552	51.85393568
552	285.7390244	338.2054502	-52.46642582
553	195.392	251.5282138	-56.1362138
554	145.1423529	237.1552021	-92.01284913
555	140.8790698	222.7760002	-81.89693042
556	270.4638298	250.6569453	19.80688446
557	391.9972973	782.8079414	-390.8106441
558	301.1675676	342.6455333	-41.47796574
559	301.9408163	389.4669875	-87.5261712
560	194.758	206.9869221	-12.22892213
561	80.76097561	715.7881571	-635.0271815
562	204.6041667	265.8256518	-61.22148512
563	303.9567568	242.8231975	61.13355922
564	256.1853659	283.3176114	-27.13224553
565	109.322449	264.5605705	-155.2381215
566	289.2682927	257.7676901	31.50060261
567	257.2267857	316.2382604	-59.01147469
568	152.172973	255.4186137	-103.2456407
569	109.884	181.7548203	-71.87082035
570	374.8108108	265.4983003	109.3125105
571	320.52	423.8383814	-103.3183814
572	183.4673469	271.990206	-88.52285905
573	359.6585366	391.3009685	-31.64243195
574	958.174	1469.964165	-511.7901652
575	403.0678571	291.7204359	111.3474213
576	141.6614458	247.2992034	-105.6377576
577	211.0040816	369.2615987	-158.2575171
578	376.7756757	1591.715454	-1214.939779
579	373.6205128	352.3908692	21.22964359
580	196.47	267.3189271	-70.84892713
581	232.4837838	345.6710015	-113.1872178
582	236.5790698	261.9557431	-25.37667329
583	327.5839286	198.5381182	129.0458103
584	400.1325	339.9189279	60.21357213
585	337.1146341	356.0514079	-18.93677375
586	318.5255814	355.0503345	-36.52475306
587	386.7292683	270.8026447	115.9266236
588	195.9795918	244.6051955	-48.62560361
589	241.3567568	489.7084954	-248.3517386
590	331.3729412	474.7279549	-143.3550137
591	85.85176471	153.2657917	-67.41402695
592	352.1976744	217.8347774	134.362897
593	228.1918919	228.5781055	-0.386213608
594	282.0654545	279.6819688	2.383485748
595	495.5482143	307.8163761	187.7318382
596	218.074	212.2316502	5.842349763
597	176.5924051	188.9629998	-12.37059471
598	190.1083333	280.9829072	-90.87457391
599	302.8571429	287.7775616	15.07958125
600	257.7225	348.3201067	-90.5976067
601	277.0833333	299.3424131	-22.25907973
602	180.9211765	295.4748676	-114.5536912
603	312.38	271.0468508	41.33314921
604	277.3948718	294.3931582	-16.99828637
605	189.7581395	184.2654563	5.492683273
606	105.8282353	196.129841	-90.30160575
607	229.255814	207.746299	21.509515
608	64.73333333	111.6451802	-46.91184684
609	144.2964286	219.916531	-75.62010246
610	262.4303571	308.1533642	-45.72300707
611	551.7325	351.6484519	200.0840481
612	84.11785714	147.4549873	-63.3371302
613	130.9963855	162.9727677	-31.97638215
614	248.1972973	269.5818459	-21.38454857
615	198.29	234.3063512	-36.01635124
616	271.54	237.4708347	34.06916526
617	449.2487805	340.6685558	108.5802247
618	464.06	413.4232045	50.63679545
619	155.8964286	239.3722837	-83.47585512
620	698.68125	429.2952058	269.3860442
621	252.9162791	211.1132031	41.80307593
622	151.2	144.8136571	6.3863429
623	405.4837838	190.7053269	214.7784569
624	255.1833333	463.5923781	-208.4090447
625	216.7611111	426.1230249	-209.3619138
626	163.3594595	303.6563085	-140.296849
627	269.4183673	318.3570931	-48.93872576
628	490.9234043	370.592252	120.3311523
629	195.212	221.1506448	-25.93864475
630	237.792	248.1763253	-10.3843253
631	378.504878	435.8142985	-57.30942045
632	437.8821429	179.4062544	258.4758885
633	408.0097561	345.4060305	62.60372562
634	386.8146341	320.0054135	66.80922061
635	483.9914894	447.5447723	36.44671709
636	117.632	186.3527545	-68.7207545
637	282.875	360.7784854	-77.90348538
638	277.3	287.5837107	-10.28371073
639	194.2604651	213.0402724	-18.77980724
640	358.6609756	289.7575978	68.90337778
641	258.0810811	268.993725	-10.91264395
642	597.3085106	582.1344052	15.1741054
643	135.5070588	151.4028869	-15.89582804
644	165.3763636	191.5172296	-26.140866
645	395.3815789	408.9596666	-13.57808764
646	360.7219512	224.5071909	136.2147603
647	426.11	411.3777599	14.73224008
648	109.5458824	154.1252	-44.57931764
649	85.24166667	154.8893677	-69.64770107
650	221.0547619	356.4161811	-135.3614192
651	156.3918919	242.0450573	-85.65316545
652	136.7630952	196.7597464	-59.99665112
653	327.6042553	368.4769034	-40.87264806
654	217.7367347	187.4629895	30.27374522
655	237.0222222	244.1568337	-7.134611474
656	530.1333333	584.4245542	-54.29122091
657	215.0375	301.2701887	-86.23268866
658	282.4854167	364.1260023	-81.64058563
659	204.8083333	269.5429049	-64.73457158
660	471.0243902	374.9328843	96.09150594
661	185.3488372	166.6960354	18.65280177
662	209.1011765	160.9062704	48.19490603
663	98.34324324	225.3662927	-127.0230494
664	345.7770833	466.3573684	-120.580285
665	242.6186047	600.2085401	-357.5899355
666	373.3511905	429.0765632	-55.72537276
667	253.9041667	267.9273641	-14.02319744
668	225.5302326	228.1439732	-2.613740601
669	175.495122	336.887806	-161.3926841
670	265.7611765	279.1901456	-13.42896913
671	256.2918919	346.5112184	-90.2193265
672	298.5297297	215.2137958	83.31593395
673	127.7825581	148.2724869	-20.48992872
674	249.014	318.7411642	-69.72716422
675	272.892	352.9215312	-80.02953123
676	300.0972973	361.0200512	-60.92275389
677	342.39	299.0666185	43.3233815
678	497.1	314.6888266	182.4111734
679	191.8821429	203.8695761	-11.98743329
680	142.7309091	227.3297136	-84.59880453
681	151.21	227.3967071	-76.18670708
682	345.204878	339.6218465	5.583031577
683	292.0093023	553.1280446	-261.1187423
684	328.6604651	356.2304663	-27.57000122
685	361.7916667	653.3875191	-291.5958524
686	77.804	199.325682	-121.521682
687	243.9563636	302.4623805	-58.50601688
688	330.5857143	261.2743815	69.31133275
689	987.5073171	684.3461588	303.1611582
690	379.9390244	287.1158159	92.82320852
691	351.5837838	258.6975655	92.88621831
692	177.2392857	172.9239584	4.315327349
693	342.1609756	373.0455535	-30.88457789
694	283.3071429	272.832334	10.47480885
695	287.7977778	327.2844838	-39.48670601
696	279.7102041	280.5833086	-0.873104509
697	414.2585366	382.3760425	31.88249404
698	600.9196429	1061.602024	-460.6823814
699	168.9333333	210.7204757	-41.78714234
700	244.8974359	274.9509389	-30.05350295
701	731.05	567.633098	163.416902
702	447.5673469	290.142867	157.42448
703	422.0047619	666.9998167	-244.9950548
704	308.8472727	283.6084699	25.23880283
705	205.1416667	277.0470271	-71.90536045
706	130.2308642	216.6960688	-86.46520465
707	146.0925	183.3925463	-37.30004628
708	246.3243243	293.7186533	-47.39432899
709	143.982	236.3093228	-92.32732285
710	330.7128205	377.5973852	-46.88456469
711	909.1489796	622.0036713	287.1453083
712	612.4846154	411.6668244	200.817791
713	281.7160714	203.4662943	78.24977716
714	391.6756098	386.8982441	4.777365653
715	373.6658537	301.6568811	72.00897257
716	733.5978723	765.4712164	-31.87334404
717	239.0395833	192.2591315	46.78045186
718	178.644186	230.2695138	-51.62532771
719	366.2121951	459.7540818	-93.54188663
720	222.423913	331.7545583	-109.3306453
721	724.908	766.5737859	-41.66578593
722	151.522	222.4067368	-70.88473677
723	329.0510204	307.8506409	21.20037951
724	1257.809756	829.5197008	428.2900553
725	259.472093	297.0440755	-37.5719825
726	281.4946429	404.2101415	-122.7154987
727	362.6236364	287.6995762	74.92406015
728	256.252	241.9109838	14.3410162
729	372.3225	306.7118565	65.6106435
730	126.0547619	247.6342058	-121.5794439
731	162.6	288.3122922	-125.7122922
732	196.9810811	293.652827	-96.67174592
733	250.6853659	238.7687048	11.91666107
734	221.1228571	347.1919666	-126.0691095
735	241.8	228.686629	13.113371
736	411.2277778	951.3711307	-540.143353
737	272.944186	274.4925395	-1.54835347
738	734.1375	771.9901467	-37.8526467
739	272.0489796	289.6158373	-17.5668577
740	568.5219512	314.1837535	254.3381977
741	248.65	243.2084089	5.44159113
742	260.5053571	237.7959334	22.70942379
743	156.1535714	233.9067069	-77.75313544
744	479.2325581	300.4187699	178.8137882
745	1895.478	1020.584756	874.8932444
746	628.5243902	436.0869764	192.4374139
747	393.2282051	368.7365468	24.4916583
748	133.672	194.3746841	-60.70268411
749	242.427027	444.99688	-202.569853
750	285.62	228.2255294	57.39447056
751	670.4232558	593.0812717	77.34198414
752	179.8847059	203.5263033	-23.64159743
753	241.59	325.5340755	-83.94407554
754	432.2882353	405.6170873	26.67114801
755	332.0040816	673.6203362	-341.6162545
756	488.0627907	402.8577327	85.20505801
757	496.1097561	483.0441904	13.06556571
758	171.9674699	312.8828817	-140.9154118
759	203.2982143	241.8293729	-38.53115859
760	267.6392857	185.5277116	82.11157409
761	101.0117647	120.7085569	-19.6967922
762	198.564	186.1022633	12.46173666
763	330.7135135	373.6235583	-42.91004476
764	566.025	302.5630242	263.4619758
765	146.37	251.0515752	-104.6815752
766	122.0023529	247.6600635	-125.6577106
767	206.0694118	222.162872	-16.09346027
768	288.7232143	228.7524753	59.97073897
769	169.2783784	305.341798	-136.0634197
770	383.4414634	421.7687175	-38.32725406
771	493.7	333.0885548	160.6114452
772	113.7917647	222.7221441	-108.9303794
773	229.125	244.4595987	-15.33459872
774	176.9	408.4084279	-231.5084279
775	242.2791667	273.0893858	-30.81021909
776	254.5714286	270.9287504	-16.35732185
777	190.2141176	205.0148725	-14.80075486
778	93.1372093	134.1104748	-40.97326554
779	187.1057143	212.795829	-25.69011468
780	280.3883721	208.2140385	72.17433357
781	275.3268293	339.0835466	-63.75671735
782	529.3594595	537.3351724	-7.975712953
783	172.427907	216.2171708	-43.78926382
784	303.6891892	443.4139511	-139.7247619
785	162.652439	215.4782969	-52.82585791
786	364.5178571	264.2449904	100.2728667
787	135.1869048	252.3072651	-117.1203604
788	336.6975	394.1651956	-57.46769565
789	411.7707317	258.9662579	152.8044738
790	336.6982143	238.8502319	97.84798243
791	291.844898	260.2885144	31.55638359
792	353.5595238	378.0706783	-24.51115454
793	160.8162162	230.2146546	-69.39843838
794	180.6358974	225.8747891	-45.23889167
795	218.3181818	214.4921487	3.826033084
796	183.2243243	199.1911678	-15.96684348
797	322.7107143	252.2053301	70.50538415
798	277.078	322.8325063	-45.75450631
799	112.5697674	190.2113613	-77.64159384
800	329.4804878	268.4515862	61.02890161
801	286.408	233.0716308	53.33636915
802	244.4666667	229.0708817	15.39578499
803	193.4534884	167.9832147	25.47027364
804	282.5268293	257.5434555	24.9833738
805	228.4594595	305.8294632	-77.37000377
806	441.805	399.0819397	42.72306028
807	255.136	293.6652457	-38.52924571
808	176.5759036	180.840791	-4.264887353
809	223.6225	293.4887111	-69.86621107
810	271.7536585	278.2396818	-6.486023273
811	277.292	276.9606422	0.331357757
812	192.3581395	212.4334297	-20.07529019
813	248.7097561	293.6862282	-44.97647206
814	796.87	1219.493739	-422.6237394
815	393.588	411.2001273	-17.61212729
816	174.5225	383.3488197	-208.8263197
817	266.0315789	405.7144818	-139.6829028
818	277.625	255.4473352	22.17766476
819	171.6839286	233.9726419	-62.2887133
820	185.9302326	224.0333882	-38.10315566
821	242.0348837	258.3606296	-16.32574586
822	219.5190476	202.6981666	16.82088102
823	260.2486486	240.6632098	19.58543886
824	376.6243902	289.3227611	87.30162916
825	702.638	385.8843269	316.7536731
826	372.4146341	380.1748356	-7.760201407
827	995.102439	648.5383378	346.5641012
828	2905.807895	799.5110129	2106.296882
829	355.8482143	300.9442389	54.90397543
830	150.6	287.9013366	-137.3013366
831	436.76	320.8825551	115.8774449
832	384.5275	260.8965898	123.6309102
833	147.6861111	269.5943051	-121.908194
834	114.2657143	229.5736085	-115.3078942
835	252.7229167	238.3677324	14.35518423
836	137.4553571	190.8805254	-53.42516822
837	372.535	362.5358	9.999200037
838	648.2583333	832.5374509	-184.2791176
839	271.3641026	297.4398538	-26.07575126
840	272.0890909	296.0389877	-23.94989676
841	190.4071429	254.0852704	-63.67812754
842	153.1097561	202.337142	-49.22738595
843	243.0885714	303.2531608	-60.16458941
844	371.8487805	236.4592436	135.3895369
845	1100.493878	939.2018058	161.2920718
846	237.9428571	309.0615659	-71.11870878
847	172.6282353	174.2655621	-1.637326767
848	180.9375	271.4985713	-90.56107133
849	195.6325581	180.8576508	14.77490729
850	348.0444444	217.779447	130.2649974
851	127.4277108	188.3793783	-60.9516675
852	285.625	278.0260028	7.598997161
