## Supplementary movies and tables for "Environmental feedback drives oxidative stress response heterogeneity in bacterial populations": RFR_featureList.csv

	impotrances	feature	Environment=1; Phenotype =0
0	0.233432529	bl_mean_t	1
1	0.064295626	bsabyvact_max_t	1
2	0.05624409	bl_median_t	1
3	0.042055541	e_mean_t	0
4	0.032662849	bsabyvact_range_t	1
5	0.031089065	se_kurt_t	0
6	0.024676585	bl_max_t	1
7	0.024634885	l_max_t	0
8	0.021628883	ba_max_ut	1
9	0.018108125	e_median_t	0
10	0.013740016	bsabyvact_min_t	1
11	0.011822434	bl_range_t	1
12	0.010747813	se_median_t	0
13	0.010163326	b_mean_t	1
14	0.009971652	ba_mean_t	1
15	0.009373205	bsabyvact_median_t	1
16	0.009154009	se_skew_t	0
17	0.008872477	ba_median_t	1
18	0.008684579	bl_max_ut	1
19	0.008069073	ba_range_t	1
20	0.008002007	l_kurt_ut	0
21	0.007603894	sabyvact_min_ut	0
22	0.007474896	a_kurt_t	0
23	0.007352122	bsabyvact_skew_t	1
24	0.006978756	bsabyvact_kurt_t	1
25	0.006651398	bsabyvact_max_ut	1
26	0.00618726	bsabyvact_mean_ut	1
27	0.006087672	ba_median_ut	1
28	0.006028626	b_kurt_t	1
29	0.005799158	l_mean_t	0
30	0.00562638	ba_min_t	1
31	0.005597881	sabyvact_range_ut	0
32	0.005322739	sabyvact_median_t	0
33	0.004984075	ba_max_t	1
34	0.004902955	bl_range_ut	1
35	0.004673153	se_range_t	0
36	0.004631735	a_skew_t	0
37	0.004571148	sabyvact_min_t	0
38	0.004425569	se_mean_ut	0
39	0.00429166	bsabyvact_range_ut	1
40	0.00427081	bl_min_t	1
41	0.004230167	sabyvact_skew_ut	0
42	0.004224466	b_max_t	1
43	0.004148871	bsabyvact_mean_t	1
44	0.004132352	bl_kurt_t	1
45	0.00413023	ba_range_ut	1
46	0.004019131	l_range_t	0
47	0.004017912	se_mean_t	0
48	0.003998744	e_kurt_ut	0
49	0.003993008	e_skew_t	0
50	0.003916891	l_skew_t	0
51	0.00389596	e_max_t	0
52	0.003860354	l_skew_ut	0
53	0.003835128	ba_kurt_t	1
54	0.003815178	sabyvact_kurt_t	0
55	0.003746994	l_kurt_t	0
56	0.003681209	sabyvact_mean_t	0
57	0.00366285	bl_skew_ut	1
58	0.00364288	b_mean_ut	1
59	0.003594947	sabyvact_range_t	0
60	0.003569364	e_mean_ut	0
61	0.003492942	bsabyvact_median_ut	1
62	0.003488737	bl_kurt_ut	1
63	0.003362317	e_kurt_t	0
64	0.003361862	a_kurt_ut	0
65	0.003351457	e_min_t	0
66	0.00329606	sabyvact_skew_t	0
67	0.003293682	a_skew_ut	0
68	0.003243106	e_min_ut	0
69	0.003218495	bsabyvact_min_ut	1
70	0.003168954	bl_median_ut	1
71	0.003146845	b_skew_t	1
72	0.00308815	ba_mean_ut	1
73	0.003084146	e_range_t	0
74	0.003019833	se_kurt_ut	0
75	0.003005154	bl_skew_t	1
76	0.002962411	e_range_ut	0
77	0.002959787	e_skew_ut	0
78	0.002927856	ba_skew_ut	1
79	0.002919093	bsabyvact_skew_ut	1
80	0.002913448	se_min_t	0
81	0.002877144	e_median_ut	0
82	0.002875043	se_min_ut	0
83	0.002800372	sabyvact_kurt_ut	0
84	0.002784575	ba_min_ut	1
85	0.002755424	ba_kurt_ut	1
86	0.002718204	b_skew_ut	1
87	0.002706013	ba_skew_t	1
88	0.002680422	b_kurt_ut	1
89	0.002628367	e_max_ut	0
90	0.002623719	bsabyvact_kurt_ut	1
91	0.002590488	bl_mean_ut	1
92	0.002554184	l_min_t	0
93	0.002452051	se_range_ut	0
94	0.002399347	se_max_t	0
95	0.00239726	sabyvact_median_ut	0
96	0.002386	se_max_ut	0
97	0.002372361	sabyvact_max_ut	0
98	0.002344484	se_skew_ut	0
99	0.002327742	a_max_t	0
100	0.002296953	sabyvact_mean_ut	0
101	0.002171681	a_range_t	0
102	0.002086504	l_median_ut	0
103	0.002082903	b_range_t	1
104	0.002051404	bl_min_ut	1
105	0.00201597	l_range_ut	0
106	0.001993387	l_mean_ut	0
107	0.001979445	a_mean_t	0
108	0.001934857	sabyvact_max_t	0
109	0.001845849	a_max_ut	0
110	0.001767402	l_median_t	0
111	0.00171787	a_range_ut	0
112	0.00163508	se_median_ut	0
113	0.001629116	a_min_ut	0
114	0.001611796	a_min_t	0
115	0.00156714	a_mean_ut	0
116	0.001478448	a_median_ut	0
117	0.001407436	l_min_ut	0
118	0.001339434	a_median_t	0
119	0.00125778	l_max_ut	0
120	0.000692719	b_min_t	1
121	0.000519368	b_range_ut	1
122	0.000407454	b_median_t	1
123	0.000396872	b_max_ut	1
124	0.000290658	b_median_ut	1
125	0.00023765	b_min_ut	1
