## Supplementary movies and tables for "Environmental feedback drives oxidative stress response heterogeneity in bacterial populations": RFR_featureList_onlybarrier.csv

	impotrances	feature
0	0.190215508	bl_mean_t
1	0.113816087	bl_median_t
2	0.064917196	bsabyvact_max_t
3	0.055181549	ba_range_t
4	0.050110533	bl_max_t
5	0.041717441	bsabyvact_range_t
6	0.0242158	bsabyvact_min_t
7	0.020301307	ba_median_t
8	0.019710334	bl_range_t
9	0.019599384	ba_mean_t
10	0.019292146	ba_max_ut
11	0.018317337	bl_kurt_ut
12	0.013926399	bsabyvact_max_ut
13	0.013500626	b_kurt_t
14	0.013466766	b_mean_t
15	0.013441793	b_kurt_ut
16	0.013269459	bsabyvact_median_t
17	0.012192647	bsabyvact_kurt_t
18	0.012060775	bl_range_ut
19	0.011426977	bsabyvact_median_ut
20	0.011382237	bsabyvact_skew_t
21	0.010865808	bl_kurt_t
22	0.010694463	ba_range_ut
23	0.010506753	ba_max_t
24	0.010492117	bsabyvact_min_ut
25	0.010420467	ba_min_t
26	0.010267745	bl_max_ut
27	0.010200565	ba_kurt_ut
28	0.009961268	ba_kurt_t
29	0.009688502	ba_median_ut
30	0.009327886	ba_skew_t
31	0.00932244	bl_min_t
32	0.008939518	bsabyvact_kurt_ut
33	0.008703415	bsabyvact_mean_ut
34	0.008546589	bsabyvact_range_ut
35	0.008398766	bl_skew_t
36	0.00838779	b_skew_t
37	0.008152828	bsabyvact_mean_t
38	0.007899531	b_mean_ut
39	0.007601045	bl_min_ut
40	0.007357027	bsabyvact_skew_ut
41	0.007345529	ba_skew_ut
42	0.007186838	bl_median_ut
43	0.006958689	bl_skew_ut
44	0.006935128	b_skew_ut
45	0.006868187	b_max_t
46	0.006294513	ba_min_ut
47	0.005589131	bl_mean_ut
48	0.005503622	ba_mean_ut
49	0.003662568	b_range_t
50	0.001400485	b_min_t
51	0.001101133	b_range_ut
52	0.001078361	b_median_t
53	0.000862883	b_max_ut
54	0.000747564	b_median_ut
55	0.000668549	b_min_ut
